# Gene expression and eQTL analysis reflect the heterogeneity in the inflammatory status of the duodenal epithelial lining in coeliac disease

**DOI:** 10.1101/2024.02.29.582756

**Authors:** Aarón D. Ramírez-Sánchez, Stephanie Zühlke, Raúl Aguirre-Gamboa, Martijn Vochteloo, Lude Franke, Knut E.A. Lundin, Sebo Withoff, Iris H. Jonkers

## Abstract

In coeliac disease (CeD), the epithelial lining (EL) of the small intestine is severely damaged through a complex auto-inflammatory response that results in intraepithelial lymphocytes (IELs) attacking epithelial cells (ECs). To better understand the changes occurring in the EL in CeD, including after initiation of a gluten-free diet, and the regulatory mechanisms that affect mucosal homeostasis, we investigated ECs and IELs in the CeD duodenal EL using RNA-seq and eQTL analysis on predicted cell types. The study included 82 duodenal biopsies from volunteers, grouped into controls (CTRL), gluten-free diet treated CeD (TCD) and untreated CeD (UCD). We identified 2,868 differential expressed genes, which clustered into four sets with specific functions related to CeD. Two sets, one upregulated for cell cycle function and one downregulated for digestion, transmembrane transport, and laminin pathways, defined three groups of samples based on inflammation status: non-inflamed, mild inflammation or severe inflammation. These inflammation states correlated with but were not specific to disease state. The remaining two sets of genes were enriched for immune, extracellular matrix, and barrier functions. These latter two sets allowed the classification of samples into their disease conditions: CTRL, TCD, and UCD. Finally, deconvoluting eQTL effects from ECs and immune cells in the EL identified 7 and 9 cell-type-mediated eQTL genes, respectively. In sum, we identified genes expressed in the duodenal EL whose expression might be used as biomarkers to assess CeD condition and its mucosal and immune status.

**Highlights:**

- Gene expression in epithelial lining in CeD patients reflects inflammation status
- The transcriptome can classify epithelium as no, mild, or severe inflammation
- Cell cycle, absorption, and basal lamina genes are indicators of mucosal damage
- Immune and extracellular matrix genes distinguish untreated from treated cases
- Predicted-cell-type eQTLs pinpoint effects in immune and epithelial cells
