## Supplementary Table 1 for "Gene expression and eQTL analysis reflect the heterogeneity in the inflammatory status of the duodenal epithelial lining in coeliac disease"

### Sheet: Description
Supplementary Table 1. Sample sheet and QC details
Sample_sheet: Contains information from samples
sample	Sample name.
condition	Indicates condition. CTRL = control; TCD = treated CeD patient; UCD = untreated CeD patient.
marsh score	Indicates Marsh score. n.m. = not measured.
sex	Biological sex condfirmed by presence/absence of Y-chromosome gene reads.
age	Patient age in years at sampling time.
H. pylori	Presence of Helicobacter pylori at sampling time.
PPI	Usage of proton pump inhibitors at sampling time.
cell counts	Total number of cells obtained from biopsy.
batch of RNA isolation	Batch number of RNA extraction. In general, 12 samples were processed simultaneously.
batch of sequencing	Batch number of RNA sequencing. Samples were sequenced in two batches.
RNA concentration	RNA concentration measured before library preparation in ng/µL.
RIN score	Quality of RNA determined by RNA Integrity Number equivalent using RNA ScreenTape Analysis.
total reads	Total number of sequencing reads obtained per sample.
GC content	Percentage of content of GC in reads per sample.
crypt ratio (APOA4/KI67)	APOA4:MKI67 ratio was calculated by dividing the gene expression of APOA4 by that of MKI67 for each sample.
group	Group of inflammation determined for each sample.
QC_details: Contains QC details from samples, included exluded samples from analysis
sample	Sample name.
condition	Indicates condition. CTRL = control; TCD = treated CeD patient; UCD = untreated CeD patient.
sequencing batch	Batch number of RNA extraction. In general, 12 samples were processed simultaneously.
batch RNA isolation	Batch number of RNA sequencing. Samples were sequenced in two batches.
RNA concentration after extraction	RNA concentration measured after RNA extraction in ng/µL.
RIN after extraction	Quality of RNA determined after RNA extraction in ng/µL.
RNA concentration before library preparation	RNA concentration measured before library preparation in ng/µL.
RIN before library preparation	Quality of RNA determined before library preparation in ng/µL.
degradation ratio	Ratio of degradation calculated as ([RNA concentration after extraction]/[RNA concentration before library preparation])
reads chromosome Y	Reads mapping to chromosome Y per sample.
reads total sexual chromosome	Total reads mapping to sexual chromosomes per sample.
percentage X Chr	Percentage of reads mapping to chromosome X per sample.
percentage Y chr	Percentage of reads mapping to chromosome Y per sample.
total reads	Total number of sequencing reads obtained per sample.
percentage read pair unique	Percentage of read pairs unique.
unmapped reads	Percentage of unmapped reads.
Exclusion 1. Unique read pairs	Unique pair read percentages < 10%.
Exclusion 2. Unmapped read pairs	Unmapped read percentage > 10%.
Exclusion 3. RNA degradation	Ratio of degradation > 10.
Exclusion 4. RNA concentration	RNA concentration < 1.5 ng/µL.
Exclusion 5. Total number of reads	Total number of reads > 3 million.
Exclusion 6. RNA isolation batch	Sample processed in batch 9 of RNA extraction.
Exclusion 7. PCA outlier	Outlier in the PC analysis
number of exclusion criteria	Number of exclusion criterias obtained by sample

### Sheet: Sample_sheet
sample	condition	marsh score	sex	age	H. pylori	PPI	cell counts	batch of RNA isolation	batch of sequencing	RNA concentration	RIN score	total reads	GC content	crypt ratio (APOA4/KI67)	group
CON1	CTRL	n.m.	M	37	NA	Yes	1500000	2	A	2.28	7.3	2402861	47.5	1.48721	Mild inflammation
CON2	CTRL	n.m.	M	26	NA	Yes	1500000	5	A	8	7.9	2644867	46	1.66681	Non-inflamed
CON3	CTRL	n.m.	F	27	NA	No	1267000	5	A	4.09	8.1	2548105	47	1.49277	Mild inflammation
CON4	CTRL	n.m.	F	38	NA	Yes	1620000	4	A	5.81	7.7	2812289	47	1.69766	Non-inflamed
CON5	CTRL	n.m.	M	86	NA	Yes	1800000	3	A	12.28	8.2	2843597	46	1.63145	Non-inflamed
CON6	CTRL	n.m.	M	65	NA	No	1800000	3	A	4.13	9	1730893	46	1.4472	Mild inflammation
CON7	CTRL	n.m.	M	57	NA	No	2500000	1	A	6.24	8.1	2277009	48	1.69839	Non-inflamed
CON8	CTRL	n.m.	F	60	NA	No	1150000	3	A	3.1	7.2	1743191	46	1.42869	Non-inflamed
CON9	CTRL	n.m.	M	40	NA	Yes	2000000	1	A	20.54	5.6	2215531	45	1.53115	Mild inflammation
CON10	CTRL	n.m.	F	48	NA	No	5000000	7	B	5.69	10	1871495	48	1.83303	Non-inflamed
CON11	CTRL	n.m.	M	36	NA	Yes	3600000	10	B	6.81	9.4	1736223	48.5	1.99098	Non-inflamed
CON12	CTRL	n.m.	M	65	Positive	Yes	5000000	8	B	4.57	10	2086621	47	1.69479	Non-inflamed
CON13	CTRL	n.m.	M	43	NA	No	5300000	10	B	3.59	10	1696579	48	1.80821	Non-inflamed
CON14	CTRL	n.m.	M	69	Positive	No	3000000	8	B	2.49	10	2351069	48	1.72162	Non-inflamed
CON15	CTRL	n.m.	F	32	Negative	Yes	2600000	7	B	2	8.3	2044637	47	1.59688	Mild inflammation
CON16	CTRL	n.m.	F	53	Negative	No	1900000	8	B	2.64	10	2479351	48	1.84975	Non-inflamed
CON17	CTRL	n.m.	M	29	Positive	No	1350000	10	B	3	10	2704197	48	1.87986	Non-inflamed
CON18	CTRL	n.m.	M	31	Negative	No	1500000	9	B	1.89	10	2058673	47	1.81228	Non-inflamed
CON19	CTRL	n.m.	M	30	Negative	No	2200000	8	B	2.7	6.2	2137727	45.75	1.54209	Mild inflammation
CON20	CTRL	n.m.	M	28	NA	No	3000000	8	B	5.92	10	2327765	47.5	1.91284	Non-inflamed
CON21	CTRL	n.m.	F	24	Positive	No	3200000	8	B	5.26	10	2192167	47.5	1.50839	Mild inflammation
CON22	CTRL	n.m.	F	59	Negative	No	3200000	8	B	8.31	10	2671365	48	1.76665	Non-inflamed
CON23	CTRL	n.m.	M	61	Positive	No	1650000	7	B	4.69	10	1600679	47.5	1.46942	Mild inflammation
CON24	CTRL	n.m.	M	55	NA	No	3300000	9	B	3.37	10	2277567	48	1.5932	Mild inflammation
CON25	CTRL	n.m.	M	60	Negative	Yes	800000	10	B	2.84	10	2531195	48.5	1.95579	Non-inflamed
TCD1	TCD	0	M	39	NA	No	4300000	1	A	31.88	8.3	2547585	45	1.40856	Mild inflammation
TCD2	TCD	2	F	42	NA	No	5400000	6	A	14.49	8.7	2385497	46	1.25517	Mild inflammation
TCD3	TCD	1	M	36	NA	No	2700000	2	A	1.16	6.8	2037479	46	1.34281	Mild inflammation
TCD4	TCD	1	F	57	NA	No	4300000	1	A	70.01	9	2169167	45	1.726	Mild inflammation
TCD5	TCD	0	F	46	Negative	No	4500000	4	A	20.27	6	1902547	46.5	1.77535	Non-inflamed
TCD6	TCD	0	F	35	Negative	No	2800000	1	A	16.97	7.4	2636305	47	1.58613	Non-inflamed
TCD7	TCD	1	F	63	Negative	No	6750000	3	A	4.14	7.8	2097783	47	1.49834	Mild inflammation
TCD8	TCD	1	F	45	NA	No	2030000	4	A	5.65	8.2	3212045	47	1.94538	Non-inflamed
TCD9	TCD	0	F	25	Negative	No	5000000	2	A	14.43	9.1	3161033	48	1.58496	Mild inflammation
TCD10	TCD	1	F	59	Negative	No	14400000	2	A	52.71	9.9	1856303	47	1.55397	Non-inflamed
TCD11	TCD	0	F	45	Negative	No	3600000	4	A	4.46	6.9	3122921	46	1.47515	Mild inflammation
TCD12	TCD	0	M	71	NA	Yes	3300000	3	A	35.81	8.5	1060317	47	1.50188	Mild inflammation
TCD13	TCD	1	F	57	Positive	Yes	5300000	2	A	22.37	8.8	2450185	47	1.52375	Mild inflammation
TCD14	TCD	0	F	46	Negative	No	2300000	3	A	104.09	8	2087407	48	1.91098	Non-inflamed
TCD15	TCD	1	F	42	NA	No	7500000	2	A	49.93	6.3	2166809	47	1.75003	Non-inflamed
TCD16	TCD	2	M	46	NA	No	5750000	5	A	13.81	7.1	2394329	47	1.45717	Mild inflammation
TCD17	TCD	0	M	31	NA	Yes	4800000	10	B	2.47	10	2219531	48	1.68345	Non-inflamed
TCD18	TCD	0	M	22	Negative	No	12000000	7	B	3.93	10	1343347	48.25	1.63129	Mild inflammation
TCD19	TCD	0	F	34	Negative	No	6000000	7	B	25.65	8.7	2606261	49.5	1.79523	Non-inflamed
TCD20	TCD	0	M	48	Negative	No	7500000	7	B	43.96	8.8	2221843	48	1.9739	Non-inflamed
TCD21	TCD	0	F	44	Negative	No	1000000	7	B	5.34	10	2808589	48.5	1.77172	Non-inflamed
TCD22	TCD	0	F	32	Negative	No	1200000	7	B	1.75	9	2776713	49	1.95916	Non-inflamed
TCD23	TCD	0	F	45	NA	No	2500000	9	B	10.25	10	2600327	48.5	1.82769	Non-inflamed
TCD24	TCD	0	F	54	NA	No	2300000	9	B	5.48	9.3	1933607	48.25	1.55636	Mild inflammation
TCD25	TCD	0	F	71	NA	No	3700000	6	A	16.31	8.9	3712905	48	1.72365	Non-inflamed
TCD26	TCD	0	M	83	NA	Yes	8000000	4	A	21.82	6	1473681	46	1.46185	Mild inflammation
TCD27	TCD	0	F	46	Negative	No	3900000	5	A	25.81	7.1	1620391	48.5	1.9876	Non-inflamed
TCD28	TCD	0	F	20	NA	No	1000000	7	B	2.45	8.3	1741089	47	1.66443	Non-inflamed
UCD1	UCD	3	F	44	NA	No	1300000	6	A	43.84	8.7	2462553	46	0.841828	Severe inflammation
UCD2	UCD	3	F	32	NA	No	2500000	9	B	5.28	10	1735847	47.75	1.40834	Mild inflammation
UCD3	UCD	3	F	60	NA	No	5000000	7	B	2.2	9.4	1612503	47	1.23618	Severe inflammation
UCD4	UCD	3	M	26	Negative	No	7500000	10	B	38.42	10	1957739	48	1.287	Severe inflammation
UCD5	UCD	3	F	53	NA	No	1700000	8	B	3.75	10	1576327	47	1.52327	Mild inflammation
UCD6	UCD	3	M	24	Negative	No	1350000	8	B	9.32	10	2043189	48.25	1.08626	Severe inflammation
UCD7	UCD	3	F	20	NA	No	1250000	5	A	22.75	7.2	2812985	47	1.00268	Severe inflammation
UCD8	UCD	3	F	76	NA	No	1666666	6	A	11.65	8.4	2932989	45	1.03631	Severe inflammation
UCD9	UCD	3	F	75	NA	No	3850000	4	A	21.22	8	2670519	45	1.11555	Severe inflammation
UCD10	UCD	3	M	64	NA	No	600000	1	A	1.47	8.1	1833965	46	0.868062	Severe inflammation
UCD11	UCD	3	F	27	NA	No	4100000	2	A	8.32	7.9	2135569	46	1.06183	Severe inflammation
UCD12	UCD	3	F	43	NA	No	5200000	5	A	8.47	7.3	2132763	47	1.1201	Severe inflammation
UCD13	UCD	3	F	52	NA	No	4200000	1	A	19.99	7.4	1731567	47	1.26488	Mild inflammation
UCD14	UCD	3	M	26	NA	No	3800000	1	A	30.77	7.5	2484801	46	1.31148	Mild inflammation
UCD15	UCD	3	F	32	NA	No	4900000	4	A	28.39	8.5	2921925	47	1.36414	Mild inflammation
UCD16	UCD	3	F	59	NA	Yes	7750000	3	A	24.52	8.3	1734529	46.5	1.32263	Mild inflammation
UCD17	UCD	3	F	26	NA	No	1500000	2	A	19.08	6.6	2408673	48	1.09942	Severe inflammation
UCD18	UCD	3	F	19	NA	No	8600000	3	A	36.07	7.8	2682495	46	1.03632	Severe inflammation
UCD19	UCD	3	F	30	NA	No	3400000	5	A	20.8	8.1	2278371	46	1.11857	Severe inflammation
UCD20	UCD	3	M	32	NA	No	18000000	9	B	15.87	8.7	1922335	49.5	1.21113	Severe inflammation
UCD21	UCD	3	M	59	NA	No	3600000	8	B	7.22	10	1970767	48.75	1.15023	Severe inflammation
UCD22	UCD	3	F	23	NA	No	5000000	10	B	5.54	9.6	1718237	48	1.21527	Severe inflammation
UCD23	UCD	3	M	51	NA	No	5300000	8	B	90.69	9.1	2187637	48.5	1.68616	Mild inflammation
UCD24	UCD	3	M	47	Negative	No	3200000	8	B	8.78	10	1741351	48	1.18505	Severe inflammation
UCD25	UCD	3	M	40	NA	NA	1300000	10	B	4.08	10	2251911	48.5	1.46743	Mild inflammation
UCD26	UCD	3	F	NA	NA	NA	430000	10	B	2.01	9.3	2579671	46	1.17386	Severe inflammation
UCD27	UCD	3	M	67	NA	No	4600000	7	B	3.61	7.4	2277897	48.25	1.20398	Severe inflammation
UCD28	UCD	3	F	NA	NA	NA	1300000	10	B	1.73	10	2367863	47.5	1.05012	Severe inflammation
UCD29	UCD	3	M	NA	NA	NA	1500000	7	B	30.81	9.9	1943273	48	1.51662	Severe inflammation

### Sheet: QC_details
sample	condition	sequencing batch	batch RNA isolation	RNA concentration after extraction	RIN after extraction	RNA concentration before library preparation	RIN before library preparation	degradation ratio	reads chromosome Y	reads total sexual chromosome	percentage X Chr	percentage Y chr	total reads	percentage read pair unique	unmapped Reads	Exclusion 1. Unique read pairs	Exclusion 2. Unmapped read pairs	Exclusion 3. RNA degradation	Exclusion 4. RNA concentration	Exclusion 5. Total number of reads	Exclusion 6. RNA isolation batch	Exclusion 7. PCA outlier	number of exclusion criteria
EXC1	CTRL	B	9	4.89	6.5	0.13	10	37.6154	10879	738152	0.985262	0.0147382	1476305	0.0534704	0.374644	Unique <6%	Unmapped > 30%	Degradation > 30	RNA conc < 1ng/ul	ok	Batch 9	PCA outlier	6
EXT1	TCD	B	9	2.81	7.5	0.8	9.1	3.5125	6712	1017715	0.993405	0.00659517	2035431	0.0190327	0.216231	Unique <5%	Unmapped > 20%	ok	RNA conc < 1ng/ul	ok	Batch 9	PCA outlier	5
EXC2	CTRL	B	9	1.83	6.1	0.31	10	5.90323	7031	862691	0.99185	0.00815008	1725383	0.0528234	0.266369	Unique <6%	Unmapped > 20%	ok	RNA conc < 1ng/ul	ok	Batch 9	PCA outlier	5
EXC3	CTRL	B	9	13	8.4	1.5	10	8.66667	2484	1606530	0.998454	0.00154619	3213061	0.169183	0.101343	ok	Unmapped > 10%	ok	ok	RNA reads >3M	Batch 9	PCA outlier	4
EXC4	CTRL	B	9	4.51	7.5	1.05	10	4.29524	3734	1410792	0.997353	0.00264674	2821585	0.121816	0.130034	ok	Unmapped > 10%	ok	RNA conc < 1.5ng/ul	ok	Batch 9	PCA outlier	4
EXC5	CTRL	A	5	0.873	8.4	1.21	9	0.721488	2553	1333870	0.998086	0.00191398	2667741	0.0924818	0.101447	Unique <10%	Unmapped > 10%	ok	RNA conc < 1.5ng/ul	ok	ok	PCA outlier	4
EXT2	TCD	B	9	30.4	6.9	0.51	10	59.6078	4001	998051	0.995991	0.00400881	1996103	0.392045	0.0967116	ok	NA	Degradation > 50	RNA conc < 1ng/ul	ok	Batch 9	ok	3
EXT3	TCD	A	1	2.47	9	4.88	9.8	0.506148	4735	2019867	0.997656	0.00234421	4039735	0.109819	0.116802	ok	Unmapped > 10%	ok	ok	RNA reads >4M	ok	PCA outlier	3
TCD11	TCD	A	4	1.69	7.9	4.46	6.9	0.378924	11472	1561460	0.992653	0.00734697	3122921	0.0918978	0.0943858	Unique <10%	ok	ok	ok	RNA reads >3M	ok	ok	2
UCD26	UCD	B	10	6.34	8.1	2.01	9.3	3.15423	15578	1289835	0.987922	0.0120775	2579671	0.0989117	0.102744	Unique <10%	Unmapped > 10%	ok	ok	ok	ok	ok	2
TCD14	TCD	A	3	6.3	6.9	104.09	8	0.0605245	4341	1043703	0.995841	0.00415923	2087407	0.0961003	0.101029	Unique <10%	Unmapped > 10%	ok	ok	ok	ok	ok	2
CON18	CTRL	B	9	5.37	7.9	1.89	10	2.84127	58280	1029336	0.943381	0.056619	2058673	0.331932	0.106095	ok	Unmapped > 10%	ok	ok	ok	Batch 9	ok	2
UCD10	UCD	A	1	0.605	8.3	1.47	8.1	0.411565	50906	916982	0.944485	0.0555147	1833965	0.0863792	0.0962526	Unique <9%	ok	ok	RNA conc < 1.5ng/ul	ok	ok	ok	2
TCD25	TCD	A	6	25.7	7.4	16.31	8.9	1.57572	12980	1856452	0.993008	0.00699183	3712905	0.148698	0.074533	ok	ok	ok	ok	RNA reads >3M	ok	ok	1
TCD8	TCD	A	4	2.55	8.1	5.65	8.2	0.451327	8504	1606022	0.994705	0.00529507	3212045	0.121616	0.0881083	ok	ok	ok	ok	RNA reads >3M	ok	ok	1
TCD9	TCD	A	2	22.2	9.7	14.43	9.1	1.53846	4400	1580516	0.997216	0.0027839	3161033	0.268703	0.0925847	ok	ok	ok	ok	RNA reads >3M	ok	ok	1
UCD8	UCD	A	6	6.43	9.5	11.65	8.4	0.551931	14807	1466494	0.989903	0.0100969	2932989	0.0983111	0.0862194	Unique <10%	ok	ok	ok	ok	ok	ok	1
TCD22	TCD	B	7	3.96	7.9	1.75	9	2.26286	4478	1388356	0.996775	0.0032254	2776713	0.207129	0.108359	ok	Unmapped > 10%	ok	ok	ok	ok	ok	1
TCD23	TCD	B	9	30.7	8.7	10.25	10	2.99512	5639	1300163	0.995663	0.00433715	2600327	0.506636	0.0885697	ok	ok	ok	ok	ok	Batch 9	ok	1
CON25	CTRL	B	10	29.2	9.8	2.84	10	10.2817	54818	1265597	0.956686	0.0433139	2531195	0.3298	0.0890595	ok	ok	Degradation > 10	ok	ok	ok	ok	1
CON20	CTRL	B	8	21.7	8	5.92	10	3.66554	65847	1163882	0.943425	0.0565753	2327765	0.444603	0.103754	ok	Unmapped > 10%	ok	ok	ok	ok	ok	1
UCD27	UCD	B	7	4.17	8.4	3.61	7.4	1.15512	53959	1138948	0.952624	0.0473762	2277897	0.119331	0.119427	ok	Unmapped > 10%	ok	ok	ok	ok	ok	1
CON24	CTRL	B	9	15.7	8.3	3.37	10	4.65875	49148	1138783	0.956842	0.0431584	2277567	0.374875	0.0898314	ok	ok	ok	ok	ok	Batch 9	ok	1
UCD6	UCD	B	8	23.6	8.2	9.32	10	2.53219	59939	1021594	0.941328	0.058672	2043189	0.0852563	0.0996169	Unique <9%	ok	ok	ok	ok	ok	ok	1
TCD3	TCD	A	2	0.849	7.9	1.16	6.8	0.731897	50707	1018739	0.950226	0.0497743	2037479	0.144916	0.0941953	ok	ok	ok	RNA conc < 1.5ng/ul	ok	ok	ok	1
UCD4	UCD	B	10	147	8.3	38.42	10	3.82613	48194	978869	0.950766	0.0492344	1957739	0.495645	0.103317	ok	Unmapped > 10%	ok	ok	ok	ok	ok	1
TCD24	TCD	B	9	18.5	7.4	5.48	9.3	3.37591	3328	966803	0.996558	0.00344227	1933607	0.155339	0.0938839	ok	ok	ok	ok	ok	Batch 9	ok	1
UCD20	UCD	B	9	36.2	8.3	15.87	8.7	2.28103	36660	961167	0.961859	0.0381411	1922335	0.361116	0.079189	ok	ok	ok	ok	ok	Batch 9	ok	1
TCD5	TCD	A	4	5.75	7.2	20.27	6	0.28367	8031	951273	0.991558	0.00844237	1902547	0.246194	0.124254	ok	Unmapped > 10%	ok	ok	ok	ok	ok	1
UCD2	UCD	B	9	18.2	7.8	5.28	10	3.44697	5567	867923	0.993586	0.00641416	1735847	0.403119	0.0877326	ok	ok	ok	ok	ok	Batch 9	ok	1
UCD5	UCD	B	8	14.2	7.7	3.75	10	3.78667	4834	788163	0.993867	0.00613325	1576327	0.09975	0.0904786	Unique <10%	ok	ok	ok	ok	ok	ok	1
UCD15	UCD	A	4	26.5	6.8	28.39	8.5	0.933427	6395	1460962	0.995623	0.00437725	2921925	0.261764	0.0840873	ok	ok	ok	ok	ok	ok	ok	0
CON5	CTRL	A	3	11.1	7.7	12.28	8.2	0.903909	69415	1421798	0.951178	0.048822	2843597	0.221082	0.074174	ok	ok	ok	ok	ok	ok	ok	0
UCD7	UCD	A	5	8.38	7.5	22.75	7.2	0.368352	6432	1406492	0.995427	0.00457308	2812985	0.235697	0.0806186	ok	ok	ok	ok	ok	ok	ok	0
CON4	CTRL	A	4	2.75	8	5.81	7.7	0.473322	4334	1406144	0.996918	0.00308219	2812289	0.157786	0.083661	ok	ok	ok	ok	ok	ok	ok	0
TCD21	TCD	B	7	19.4	8.8	5.34	10	3.63296	3688	1404294	0.997374	0.00262623	2808589	0.439231	0.0836685	ok	ok	ok	ok	ok	ok	ok	0
CON17	CTRL	B	10	13.4	7.8	3	10	4.46667	66364	1352098	0.950918	0.0490822	2704197	0.425464	0.0948242	ok	ok	ok	ok	ok	ok	ok	0
UCD18	UCD	A	3	46.4	8.3	36.07	7.8	1.28639	15791	1341247	0.988227	0.0117734	2682495	0.271507	0.0802521	ok	ok	ok	ok	ok	ok	ok	0
CON22	CTRL	B	8	35.4	7.5	8.31	10	4.25993	6086	1335682	0.995444	0.00455647	2671365	0.400151	0.0907857	ok	ok	ok	ok	ok	ok	ok	0
UCD9	UCD	A	4	7.46	7	21.22	8	0.351555	6673	1335259	0.995002	0.00499753	2670519	0.263839	0.0903052	ok	ok	ok	ok	ok	ok	ok	0
CON2	CTRL	A	5	5.29	7.8	8	7.9	0.66125	66743	1322433	0.94953	0.0504699	2644867	0.566879	0.0995705	ok	ok	ok	ok	ok	ok	ok	0
TCD6	TCD	A	1	8.73	10	16.97	7.4	0.514437	4247	1318152	0.996778	0.00322193	2636305	0.203252	0.0904437	ok	ok	ok	ok	ok	ok	ok	0
TCD19	TCD	B	7	34.4	9	25.65	8.7	1.34113	5908	1303130	0.995466	0.0045337	2606261	0.331166	0.0834582	ok	ok	ok	ok	ok	ok	ok	0
CON3	CTRL	A	5	1.79	7.8	4.09	8.1	0.437653	3577	1274052	0.997192	0.00280758	2548105	0.139961	0.0771137	ok	ok	ok	ok	ok	ok	ok	0
TCD1	TCD	A	1	25.6	9.1	31.88	8.3	0.803011	58505	1273792	0.95407	0.0459298	2547585	0.189113	0.074048	ok	ok	ok	ok	ok	ok	ok	0
UCD14	UCD	A	1	17.8	9.7	30.77	7.5	0.578486	48978	1242400	0.960578	0.0394221	2484801	0.129254	0.0868655	ok	ok	ok	ok	ok	ok	ok	0
CON16	CTRL	B	8	14.4	8	2.64	10	5.45455	5535	1239675	0.995535	0.00446488	2479351	0.255824	0.0895543	ok	ok	ok	ok	ok	ok	ok	0
UCD1	UCD	A	6	23.5	8.4	43.84	8.7	0.53604	14252	1231276	0.988425	0.011575	2462553	0.226291	0.0795441	ok	ok	ok	ok	ok	ok	ok	0
TCD13	TCD	A	2	46.7	7.3	22.37	8.8	2.08762	5807	1225092	0.99526	0.00474005	2450185	0.124046	0.0759919	ok	ok	ok	ok	ok	ok	ok	0
UCD17	UCD	A	2	14.6	9.6	19.08	6.6	0.765199	6351	1204336	0.994727	0.00527345	2408673	0.501792	0.0862249	ok	ok	ok	ok	ok	ok	ok	0
CON1	CTRL	A	2	1.23	8.5	2.28	7.3	0.539474	51470	1201430	0.957159	0.0428406	2402861	0.152597	0.0782577	ok	ok	ok	ok	ok	ok	ok	0
TCD16	TCD	A	5	6.31	7	13.81	7.1	0.456915	49842	1197164	0.958367	0.0416334	2394329	0.167176	0.075225	ok	ok	ok	ok	ok	ok	ok	0
TCD2	TCD	A	6	24	6.8	14.49	8.7	1.65631	3356	1192748	0.997186	0.00281367	2385497	0.193321	0.0719928	ok	ok	ok	ok	ok	ok	ok	0
UCD28	UCD	B	10	3.99	8.6	1.73	10	2.30636	17060	1183931	0.98559	0.0144096	2367863	0.195055	0.0970561	ok	ok	ok	ok	ok	ok	ok	0
CON14	CTRL	B	8	5.98	7.7	2.49	10	2.40161	50975	1175534	0.956637	0.0433633	2351069	0.129962	0.0873589	ok	ok	ok	ok	ok	ok	ok	0
UCD19	UCD	A	5	35.7	7.8	20.8	8.1	1.71635	9138	1139185	0.991978	0.00802152	2278371	0.289523	0.0785817	ok	ok	ok	ok	ok	ok	ok	0
CON7	CTRL	A	1	4.42	7	6.24	8.1	0.708333	48352	1138504	0.95753	0.0424698	2277009	0.186625	0.0787813	ok	ok	ok	ok	ok	ok	ok	0
UCD25	UCD	B	10	15.4	8.3	4.08	10	3.77451	43018	1125955	0.961794	0.0382058	2251911	0.206104	0.085521	ok	ok	ok	ok	ok	ok	ok	0
TCD20	TCD	B	7	84.9	8.3	43.96	8.8	1.9313	43492	1110921	0.960851	0.0391495	2221843	0.340815	0.0825892	ok	ok	ok	ok	ok	ok	ok	0
TCD17	TCD	B	10	7.81	8.2	2.47	10	3.16194	49649	1109765	0.955262	0.0447383	2219531	0.265562	0.0863372	ok	ok	ok	ok	ok	ok	ok	0
CON9	CTRL	A	1	12.5	9.8	20.54	5.6	0.608569	53788	1107765	0.951445	0.0485554	2215531	0.13895	0.0959373	ok	ok	ok	ok	ok	ok	ok	0
CON21	CTRL	B	8	24.4	7.7	5.26	10	4.63878	4806	1096083	0.995615	0.0043847	2192167	0.429298	0.0961098	ok	ok	ok	ok	ok	ok	ok	0
UCD23	UCD	B	8	161	8.6	90.69	9.1	1.77528	45040	1093818	0.958823	0.0411769	2187637	0.385937	0.0853527	ok	ok	ok	ok	ok	ok	ok	0
TCD4	TCD	A	1	110	7.3	70.01	9	1.5712	8263	1084583	0.992381	0.0076186	2169167	0.138887	0.0938794	ok	ok	ok	ok	ok	ok	ok	0
TCD15	TCD	A	2	66.5	7.5	49.93	6.3	1.33186	3279	1083404	0.996973	0.00302657	2166809	0.180182	0.0730889	ok	ok	ok	ok	ok	ok	ok	0
CON19	CTRL	B	8	4.13	NA	2.7	6.2	1.52963	65260	1068863	0.938944	0.0610555	2137727	0.204575	0.0835048	ok	ok	ok	ok	ok	ok	ok	0
UCD11	UCD	A	2	6.95	8.9	8.32	7.9	0.835337	7954	1067784	0.992551	0.00744907	2135569	0.162312	0.0874815	ok	ok	ok	ok	ok	ok	ok	0
UCD12	UCD	A	5	3.46	7.3	8.47	7.3	0.408501	10804	1066381	0.989869	0.0101315	2132763	0.114593	0.0870282	ok	ok	ok	ok	ok	ok	ok	0
TCD7	TCD	A	3	5.68	6.9	4.14	7.8	1.37198	4139	1048891	0.996054	0.00394607	2097783	0.111007	0.0832748	ok	ok	ok	ok	ok	ok	ok	0
CON12	CTRL	B	8	19.9	7.7	4.57	10	4.35449	59737	1043310	0.942743	0.0572572	2086621	0.375393	0.0869511	ok	ok	ok	ok	ok	ok	ok	0
CON17	CTRL	B	7	4.39	5.9	2	8.3	2.195	5607	1022318	0.994515	0.00548459	2044637	0.215433	0.100221	ok	ok	ok	ok	ok	ok	ok	0
UCD21	UCD	B	8	19.4	8.3	7.22	10	2.68698	38173	985383	0.961261	0.0387393	1970767	0.383883	0.0817464	ok	ok	ok	ok	ok	ok	ok	0
UCD29	UCD	B	7	63.5	9	30.81	9.9	2.06102	38579	971636	0.960295	0.0397052	1943273	0.350452	0.0831703	ok	ok	ok	ok	ok	ok	ok	0
CON10	CTRL	B	7	18	7.6	5.69	10	3.16344	6034	935747	0.993552	0.00644832	1871495	0.416964	0.0825404	ok	ok	ok	ok	ok	ok	ok	0
TCD10	TCD	A	2	107	7.5	52.71	9.9	2.02998	5257	928151	0.994336	0.00566395	1856303	0.400108	0.0933928	ok	ok	ok	ok	ok	ok	ok	0
CON8	CTRL	A	3	0.764	8	3.1	7.2	0.246452	8520	871595	0.990225	0.00977518	1743191	0.180206	0.0905675	ok	ok	ok	ok	ok	ok	ok	0
UCD24	UCD	B	8	33.2	7.7	8.78	10	3.78132	39489	870675	0.954646	0.0453545	1741351	0.507525	0.088582	ok	ok	ok	ok	ok	ok	ok	0
TCD28	TCD	B	7	6.21	NA	2.45	8.3	2.53469	5367	870544	0.993835	0.00616511	1741089	0.132622	0.0858046	ok	ok	ok	ok	ok	ok	ok	0
CON10	CTRL	B	10	26.6	8.1	6.81	9.4	3.90602	34750	868111	0.959971	0.0400294	1736223	0.307009	0.0784156	ok	ok	ok	ok	ok	ok	ok	0
UCD16	UCD	A	3	34.5	7.2	24.52	8.3	1.40701	5058	867264	0.994168	0.00583213	1734529	0.28172	0.0707081	ok	ok	ok	ok	ok	ok	ok	0
UCD13	UCD	A	1	26.5	8.4	19.99	7.4	1.32566	4038	865783	0.995336	0.00466399	1731567	0.198497	0.0788048	ok	ok	ok	ok	ok	ok	ok	0
CON6	CTRL	A	3	3.97	7.9	4.13	9	0.961259	36555	865446	0.957762	0.0422383	1730893	0.140592	0.0750645	ok	ok	ok	ok	ok	ok	ok	0
UCD22	UCD	B	10	19.4	7.2	5.54	9.6	3.50181	17456	859118	0.979681	0.0203185	1718237	0.193198	0.084536	ok	ok	ok	ok	ok	ok	ok	0
CON13	CTRL	B	10	25.2	8.9	3.59	10	7.0195	38883	848289	0.954163	0.045837	1696579	0.3532	0.0771788	ok	ok	ok	ok	ok	ok	ok	0
TCD27	TCD	A	5	27.5	7.2	25.81	7.1	1.06548	3430	810195	0.995766	0.00423355	1620391	0.561758	0.0846876	ok	ok	ok	ok	ok	ok	ok	0
UCD3	UCD	B	7	3.47	7.8	2.2	9.4	1.57727	18336	806251	0.977258	0.0227423	1612503	0.149447	0.0894708	ok	ok	ok	ok	ok	ok	ok	0
CON23	CTRL	B	7	11.7	8.2	4.69	10	2.49467	39318	800339	0.950873	0.0491267	1600679	0.100654	0.0899099	ok	ok	ok	ok	ok	ok	ok	0
TCD26	TCD	A	4	37.8	5.8	21.82	6	1.73236	44450	736840	0.939675	0.0603252	1473681	0.682747	0.0996729	ok	ok	ok	ok	ok	ok	ok	0
TCD18	TCD	B	7	13	7.5	3.93	10	3.30789	24318	671673	0.963795	0.0362051	1343347	0.277592	0.0898466	ok	ok	ok	ok	ok	ok	ok	0
TCD12	TCD	A	3	51.8	6	35.81	8.5	1.44652	24054	530158	0.954629	0.0453714	1060317	0.447835	0.091114	ok	ok	ok	ok	ok	ok	ok	0
