## Supplementary Table 5 for "Gene expression and eQTL analysis reflect the heterogeneity in the inflammatory status of the duodenal epithelial lining in coeliac disease"

### Sheet: Description
Supplementary table 5. Enriched pathways of DEGs: comparison between inflammation groups
Enrichment_DEGs: Enrichment analysis of DEGs grouped by comparison and direction of expression, using Reactome database.

### Sheet: Enrichment_DEGs
Cluster	Direction	Comparison	ID	Description	GeneRatio	BgRatio	pvalue	p.adjust	qvalue	geneID	Count	minuslog10p.adjust
Downregulated.G2_UCDvsTCD	Downregulated	G2_UCDvsTCD	R-HSA-375276	Peptide ligand-binding receptors	2/3	201/10867	0.00100886	0.00349313	0.00061283	NMUR2/NMU	2	2.45679
Downregulated.G2_UCDvsTCD	Downregulated	G2_UCDvsTCD	R-HSA-416476	G alpha (q) signalling events	2/3	216/10867	0.00116438	0.00349313	0.00061283	NMUR2/NMU	2	2.45679
Downregulated.G2_UCDvsTCD	Downregulated	G2_UCDvsTCD	R-HSA-418594	G alpha (i) signalling events	2/3	318/10867	0.00251145	0.00417694	0.000732797	NMUR2/NMU	2	2.37914
Downregulated.G2_UCDvsTCD	Downregulated	G2_UCDvsTCD	R-HSA-373076	Class A/1 (Rhodopsin-like receptors)	2/3	335/10867	0.00278463	0.00417694	0.000732797	NMUR2/NMU	2	2.37914
Downregulated.G2_UCDvsTCD	Downregulated	G2_UCDvsTCD	R-HSA-500792	GPCR ligand binding	2/3	467/10867	0.00537122	0.00644547	0.00113078	NMUR2/NMU	2	2.19075
Downregulated.TCD_2vs1	Downregulated	TCD_2vs1	R-HSA-2173782	Binding and Uptake of Ligands by Scavenger Receptors	4/70	42/10867	0.000146914	0.0449557	0.0397441	APOB/LRP1/SCARF1/SCARB1	4	1.34722
Downregulated.TCD_2vs1	Downregulated	TCD_2vs1	R-HSA-445717	Aquaporin-mediated transport	4/70	52/10867	0.000338535	0.0465115	0.0411196	AQP10/AQP7/ADCY2/ADCY5	4	1.33244
Downregulated.TCD_2vs1	Downregulated	TCD_2vs1	R-HSA-425410	Metal ion SLC transporters	3/70	26/10867	0.000598458	0.0465115	0.0411196	SLC39A4/SLC40A1/SLC11A2	3	1.33244
Downregulated.TCD_2vs1	Downregulated	TCD_2vs1	R-HSA-3000157	Laminin interactions	3/70	30/10867	0.000917445	0.0465115	0.0411196	LAMB3/LAMC2/LAMB2	3	1.33244
Downregulated.TCD_2vs1	Downregulated	TCD_2vs1	R-HSA-8874081	MET activates PTK2 signaling	3/70	30/10867	0.000917445	0.0465115	0.0411196	LAMB3/LAMC2/LAMB2	3	1.33244
Downregulated.TCD_2vs1	Downregulated	TCD_2vs1	R-HSA-174824	Plasma lipoprotein assembly, remodeling, and clearance	4/70	70/10867	0.00105099	0.0465115	0.0411196	APOB/SCARB1/AMN/ANGPTL4	4	1.33244
Downregulated.TCD_2vs1	Downregulated	TCD_2vs1	R-HSA-425407	SLC-mediated transmembrane transport	7/70	251/10867	0.00111969	0.0465115	0.0411196	SLC5A9/SLC9A3/SLC39A4/SLC40A1/SLC1A7/SLC6A13/SLC11A2	7	1.33244
Downregulated.TCD_2vs1	Downregulated	TCD_2vs1	R-HSA-8964043	Plasma lipoprotein clearance	3/70	33/10867	0.00121599	0.0465115	0.0411196	APOB/SCARB1/AMN	3	1.33244
Downregulated.UCD_3vs2	Downregulated	UCD_3vs2	R-HSA-8963743	Digestion and absorption	7/120	27/10867	1.24155e-08	3.92329e-06	3.3195e-06	SI/SLC2A5/MGAM/TREH/GUCA2A/LCT/GUCA2B	7	5.40635
Downregulated.UCD_3vs2	Downregulated	UCD_3vs2	R-HSA-8935690	Digestion	6/120	22/10867	1.03267e-07	1.63162e-05	1.38052e-05	SI/MGAM/TREH/GUCA2A/LCT/GUCA2B	6	4.78738
Downregulated.UCD_3vs2	Downregulated	UCD_3vs2	R-HSA-189085	Digestion of dietary carbohydrate	4/120	11/10867	4.39594e-06	0.000463039	0.000391778	SI/MGAM/TREH/LCT	4	3.33438
Downregulated.UCD_3vs2	Downregulated	UCD_3vs2	R-HSA-174824	Plasma lipoprotein assembly, remodeling, and clearance	7/120	70/10867	1.13231e-05	0.000894526	0.000756861	SCARB1/LIPA/A2M/APOB/SOAT2/APOC3/APOA1	7	3.04841
Downregulated.UCD_3vs2	Downregulated	UCD_3vs2	R-HSA-8964043	Plasma lipoprotein clearance	5/120	33/10867	2.79878e-05	0.00176883	0.00149661	SCARB1/LIPA/APOB/SOAT2/APOA1	5	2.75231
Downregulated.UCD_3vs2	Downregulated	UCD_3vs2	R-HSA-196854	Metabolism of vitamins and cofactors	10/120	190/10867	4.62425e-05	0.00217667	0.00184168	VNN1/TCN2/SLC46A1/PRKG2/LRAT/APOB/SLC23A1/APOC3/ENPP3/APOA1	10	2.66221
Downregulated.UCD_3vs2	Downregulated	UCD_3vs2	R-HSA-8963898	Plasma lipoprotein assembly	4/120	19/10867	4.82173e-05	0.00217667	0.00184168	A2M/APOB/APOC3/APOA1	4	2.66221
Downregulated.UCD_3vs2	Downregulated	UCD_3vs2	R-HSA-140877	Formation of Fibrin Clot (Clotting Cascade)	5/120	39/10867	6.43995e-05	0.00254378	0.0021523	F11/SERPINE2/A2M/F10/F7	5	2.59452
Downregulated.UCD_3vs2	Downregulated	UCD_3vs2	R-HSA-140837	Intrinsic Pathway of Fibrin Clot Formation	4/120	23/10867	0.000106457	0.00373783	0.00316259	F11/SERPINE2/A2M/F10	4	2.42738
Downregulated.UCD_3vs2	Downregulated	UCD_3vs2	R-HSA-8963888	Chylomicron assembly	3/120	10/10867	0.000148923	0.00427816	0.00361976	APOB/APOC3/APOA1	3	2.36874
Downregulated.UCD_3vs2	Downregulated	UCD_3vs2	R-HSA-8963901	Chylomicron remodeling	3/120	10/10867	0.000148923	0.00427816	0.00361976	APOB/APOC3/APOA1	3	2.36874
Downregulated.UCD_3vs2	Downregulated	UCD_3vs2	R-HSA-5663084	Diseases of carbohydrate metabolism	4/120	34/10867	0.000507671	0.0131826	0.0111538	SI/ALDOB/G6PC1/LCT	4	1.88
Downregulated.UCD_3vs2	Downregulated	UCD_3vs2	R-HSA-189483	Heme degradation	3/120	15/10867	0.000542323	0.0131826	0.0111538	GSTA1/ABCC2/UGT1A4	3	1.88
Downregulated.UCD_3vs2	Downregulated	UCD_3vs2	R-HSA-2022377	Metabolism of Angiotensinogen to Angiotensins	3/120	18/10867	0.000949371	0.0214287	0.0181308	MME/ACE/ENPEP	3	1.669
Downregulated.UCD_3vs2	Downregulated	UCD_3vs2	R-HSA-8964038	LDL clearance	3/120	19/10867	0.00111834	0.0226095	0.0191299	LIPA/APOB/SOAT2	3	1.64571
Downregulated.UCD_3vs2	Downregulated	UCD_3vs2	R-HSA-2173782	Binding and Uptake of Ligands by Scavenger Receptors	4/120	42/10867	0.00114478	0.0226095	0.0191299	SCARB1/CD36/APOB/APOA1	4	1.64571
Downregulated.UCD_3vs2	Downregulated	UCD_3vs2	R-HSA-975634	Retinoid metabolism and transport	4/120	44/10867	0.00136507	0.0251215	0.0212554	LRAT/APOB/APOC3/APOA1	4	1.59995
Downregulated.UCD_3vs2	Downregulated	UCD_3vs2	R-HSA-189200	Cellular hexose transport	3/120	21/10867	0.00151047	0.0251215	0.0212554	SLC5A9/SLC2A7/SLC2A12	3	1.59995
Downregulated.UCD_3vs2	Downregulated	UCD_3vs2	R-HSA-5686938	Regulation of TLR by endogenous ligand	3/120	21/10867	0.00151047	0.0251215	0.0212554	CD36/APOB/GSDME	3	1.59995
Downregulated.UCD_3vs2	Downregulated	UCD_3vs2	R-HSA-425407	SLC-mediated transmembrane transport	9/120	251/10867	0.00182531	0.0284615	0.0240814	SLCO3A1/SLC5A9/SLC6A19/SLC28A1/SLC15A1/SLC1A7/SLC2A7/SLC2A12/SLC5A12	9	1.54574
Downregulated.UCD_3vs2	Downregulated	UCD_3vs2	R-HSA-6806667	Metabolism of fat-soluble vitamins	4/120	48/10867	0.00189143	0.0284615	0.0240814	LRAT/APOB/APOC3/APOA1	4	1.54574
Downregulated.UCD_3vs2	Downregulated	UCD_3vs2	R-HSA-156588	Glucuronidation	3/120	25/10867	0.00252949	0.0363326	0.0307411	UGT2B7/UGT1A10/UGT1A4	3	1.4397
Downregulated.UCD_3vs2	Downregulated	UCD_3vs2	R-HSA-189445	Metabolism of porphyrins	3/120	27/10867	0.00316565	0.0416946	0.0352779	GSTA1/ABCC2/UGT1A4	3	1.37992
Downregulated.UCD_3vs2	Downregulated	UCD_3vs2	R-HSA-211859	Biological oxidations	8/120	222/10867	0.00316668	0.0416946	0.0352779	EPHX1/UGT2B7/GSTA1/CYP2C9/UGT1A10/SULT2A1/CYP3A4/UGT1A4	8	1.37992
Upregulated.TCD_2vs1	Upregulated	TCD_2vs1	R-HSA-69620	Cell Cycle Checkpoints	25/76	294/10867	5.2549e-21	1.35576e-18	8.46315e-19	BIRC5/CENPI/CDC45/RMI2/CENPM/SKA1/CDK1/CDC25C/UBE2C/MCM10/NDC80/BUB1B/NUF2/CENPE/CHEK2/CDC20/CCNA2/CENPF/KIF2C/CLSPN/CCNB1/CENPK/CCNB2/ZWINT/GTSE1	25	17.8678
Upregulated.TCD_2vs1	Upregulated	TCD_2vs1	R-HSA-68877	Mitotic Prometaphase	20/76	204/10867	5.0205e-18	6.47644e-16	4.04282e-16	BIRC5/CENPI/CENPM/CDCA5/SKA1/CDK1/NCAPG/NCAPH/NEK2/NDC80/BUB1B/NUF2/CENPE/CDC20/CENPF/KIF2C/CCNB1/CENPK/CCNB2/ZWINT	20	15.1887
Upregulated.TCD_2vs1	Upregulated	TCD_2vs1	R-HSA-2500257	Resolution of Sister Chromatid Cohesion	17/76	126/10867	8.80739e-18	7.57436e-16	4.72818e-16	BIRC5/CENPI/CENPM/CDCA5/SKA1/CDK1/NDC80/BUB1B/NUF2/CENPE/CDC20/CENPF/KIF2C/CCNB1/CENPK/CCNB2/ZWINT	17	15.1207
Upregulated.TCD_2vs1	Upregulated	TCD_2vs1	R-HSA-68886	M Phase	24/76	418/10867	3.41973e-16	2.20572e-14	1.37689e-14	BIRC5/CENPI/CENPM/CDCA5/SKA1/CDK1/NCAPG/NCAPH/NEK2/KIF23/UBE2C/NDC80/BUB1B/NUF2/CENPE/CDC20/CENPF/KIF2C/PTTG1/CCNB1/CENPK/CCNB2/ZWINT/KIF20A	24	13.6564
Upregulated.TCD_2vs1	Upregulated	TCD_2vs1	R-HSA-68882	Mitotic Anaphase	19/76	236/10867	1.54872e-15	7.20316e-14	4.49646e-14	BIRC5/CENPI/CENPM/CDCA5/SKA1/CDK1/UBE2C/NDC80/BUB1B/NUF2/CENPE/CDC20/CENPF/KIF2C/PTTG1/CCNB1/CENPK/CCNB2/ZWINT	19	13.1425
Upregulated.TCD_2vs1	Upregulated	TCD_2vs1	R-HSA-2555396	Mitotic Metaphase and Anaphase	19/76	237/10867	1.67515e-15	7.20316e-14	4.49646e-14	BIRC5/CENPI/CENPM/CDCA5/SKA1/CDK1/UBE2C/NDC80/BUB1B/NUF2/CENPE/CDC20/CENPF/KIF2C/PTTG1/CCNB1/CENPK/CCNB2/ZWINT	19	13.1425
Upregulated.TCD_2vs1	Upregulated	TCD_2vs1	R-HSA-69618	Mitotic Spindle Checkpoint	14/76	113/10867	3.04228e-14	1.1213e-12	6.99952e-13	BIRC5/CENPI/CENPM/SKA1/UBE2C/NDC80/BUB1B/NUF2/CENPE/CDC20/CENPF/KIF2C/CENPK/ZWINT	14	11.9503
Upregulated.TCD_2vs1	Upregulated	TCD_2vs1	R-HSA-141424	Amplification of signal from the kinetochores	13/76	96/10867	8.36756e-14	2.3987e-12	1.49735e-12	BIRC5/CENPI/CENPM/SKA1/NDC80/BUB1B/NUF2/CENPE/CDC20/CENPF/KIF2C/CENPK/ZWINT	13	11.62
Upregulated.TCD_2vs1	Upregulated	TCD_2vs1	R-HSA-141444	Amplification of signal from unattached kinetochores via a MAD2 inhibitory signal	13/76	96/10867	8.36756e-14	2.3987e-12	1.49735e-12	BIRC5/CENPI/CENPM/SKA1/NDC80/BUB1B/NUF2/CENPE/CDC20/CENPF/KIF2C/CENPK/ZWINT	13	11.62
Upregulated.TCD_2vs1	Upregulated	TCD_2vs1	R-HSA-2467813	Separation of Sister Chromatids	16/76	191/10867	1.89987e-13	4.90168e-12	3.0598e-12	BIRC5/CENPI/CENPM/CDCA5/SKA1/UBE2C/NDC80/BUB1B/NUF2/CENPE/CDC20/CENPF/KIF2C/PTTG1/CENPK/ZWINT	16	11.3097
Upregulated.TCD_2vs1	Upregulated	TCD_2vs1	R-HSA-9648025	EML4 and NUDC in mitotic spindle formation	13/76	117/10867	1.1449e-12	2.68532e-11	1.67627e-11	BIRC5/CENPI/CENPM/SKA1/NDC80/BUB1B/NUF2/CENPE/CDC20/CENPF/KIF2C/CENPK/ZWINT	13	10.571
Upregulated.TCD_2vs1	Upregulated	TCD_2vs1	R-HSA-5663220	RHO GTPases Activate Formins	13/76	140/10867	1.17112e-11	2.51792e-10	1.57177e-10	BIRC5/CENPI/CENPM/SKA1/NDC80/BUB1B/NUF2/CENPE/CDC20/CENPF/KIF2C/CENPK/ZWINT	13	9.59896
Upregulated.TCD_2vs1	Upregulated	TCD_2vs1	R-HSA-983189	Kinesins	9/76	59/10867	2.33403e-10	4.63216e-09	2.89155e-09	KIF18B/KIF4A/KIF23/CENPE/KIFC1/KIF2C/KIF11/KIF20A/KIF15	9	8.33422
Upregulated.TCD_2vs1	Upregulated	TCD_2vs1	R-HSA-195258	RHO GTPase Effectors	16/76	327/10867	6.61079e-10	1.21827e-08	7.60489e-09	BIRC5/CENPI/CENPM/SKA1/CDC25C/NDC80/BUB1B/NUF2/CENPE/IQGAP3/CDC20/CENPF/KIF2C/KIF14/CENPK/ZWINT	16	7.91426
Upregulated.TCD_2vs1	Upregulated	TCD_2vs1	R-HSA-156711	Polo-like kinase mediated events	6/76	16/10867	7.25156e-10	1.24727e-08	7.78588e-09	CDC25C/MYBL2/CENPF/FOXM1/CCNB1/CCNB2	6	7.90404
Upregulated.TCD_2vs1	Upregulated	TCD_2vs1	R-HSA-2514853	Condensation of Prometaphase Chromosomes	5/76	11/10867	6.54674e-09	1.05566e-07	6.58981e-08	CDK1/NCAPG/NCAPH/CCNB1/CCNB2	5	6.97647
Upregulated.TCD_2vs1	Upregulated	TCD_2vs1	R-HSA-69275	G2/M Transition	12/76	196/10867	9.56602e-09	1.45178e-07	9.06254e-08	CDK1/NEK2/CDC25C/MYBL2/HMMR/TPX2/CCNA2/CENPF/FOXM1/CCNB1/CCNB2/GTSE1	12	6.8381
Upregulated.TCD_2vs1	Upregulated	TCD_2vs1	R-HSA-453274	Mitotic G2-G2/M phases	12/76	198/10867	1.07249e-08	1.53724e-07	9.59597e-08	CDK1/NEK2/CDC25C/MYBL2/HMMR/TPX2/CCNA2/CENPF/FOXM1/CCNB1/CCNB2/GTSE1	12	6.81326
Upregulated.TCD_2vs1	Upregulated	TCD_2vs1	R-HSA-69273	Cyclin A/B1/B2 associated events during G2/M transition	6/76	25/10867	1.52575e-08	2.07181e-07	1.2933e-07	CDK1/CDC25C/CCNA2/FOXM1/CCNB1/CCNB2	6	6.68365
Upregulated.TCD_2vs1	Upregulated	TCD_2vs1	R-HSA-6811434	COPI-dependent Golgi-to-ER retrograde traffic	9/76	99/10867	2.57225e-08	3.3182e-07	2.07134e-07	KIF18B/KIF4A/KIF23/CENPE/KIFC1/KIF2C/KIF11/KIF20A/KIF15	9	6.4791
Upregulated.TCD_2vs1	Upregulated	TCD_2vs1	R-HSA-176409	APC/C:Cdc20 mediated degradation of mitotic proteins	8/76	76/10867	5.05536e-08	6.21087e-07	3.87704e-07	CDK1/NEK2/UBE2C/BUB1B/CDC20/CCNA2/PTTG1/CCNB1	8	6.20685
Upregulated.TCD_2vs1	Upregulated	TCD_2vs1	R-HSA-176814	Activation of APC/C and APC/C:Cdc20 mediated degradation of mitotic proteins	8/76	77/10867	5.61006e-08	6.57907e-07	4.10689e-07	CDK1/NEK2/UBE2C/BUB1B/CDC20/CCNA2/PTTG1/CCNB1	8	6.18184
Upregulated.TCD_2vs1	Upregulated	TCD_2vs1	R-HSA-453279	Mitotic G1 phase and G1/S transition	10/76	149/10867	7.63732e-08	8.56708e-07	5.34787e-07	CDC45/CDK1/RRM2/CDT1/MCM10/MYBL2/TOP2A/CCNA2/CCNB1/TYMS	10	6.06717
Upregulated.TCD_2vs1	Upregulated	TCD_2vs1	R-HSA-174143	APC/C-mediated degradation of cell cycle proteins	8/76	88/10867	1.61157e-07	1.66314e-06	1.03819e-06	CDK1/NEK2/UBE2C/BUB1B/CDC20/CCNA2/PTTG1/CCNB1	8	5.77907
Upregulated.TCD_2vs1	Upregulated	TCD_2vs1	R-HSA-453276	Regulation of mitotic cell cycle	8/76	88/10867	1.61157e-07	1.66314e-06	1.03819e-06	CDK1/NEK2/UBE2C/BUB1B/CDC20/CCNA2/PTTG1/CCNB1	8	5.77907
Upregulated.TCD_2vs1	Upregulated	TCD_2vs1	R-HSA-69481	G2/M Checkpoints	10/76	168/10867	2.36409e-07	2.25902e-06	1.41016e-06	CDC45/RMI2/CDK1/CDC25C/MCM10/CHEK2/CLSPN/CCNB1/CCNB2/GTSE1	10	5.64608
Upregulated.TCD_2vs1	Upregulated	TCD_2vs1	R-HSA-983231	Factors involved in megakaryocyte development and platelet production	10/76	168/10867	2.36409e-07	2.25902e-06	1.41016e-06	KIF18B/KIF4A/KIF23/CENPE/MYB/KIFC1/KIF2C/KIF11/KIF20A/KIF15	10	5.64608
Upregulated.TCD_2vs1	Upregulated	TCD_2vs1	R-HSA-8856688	Golgi-to-ER retrograde transport	9/76	133/10867	3.34447e-07	3.08169e-06	1.9237e-06	KIF18B/KIF4A/KIF23/CENPE/KIFC1/KIF2C/KIF11/KIF20A/KIF15	9	5.51121
Upregulated.TCD_2vs1	Upregulated	TCD_2vs1	R-HSA-69205	G1/S-Specific Transcription	5/76	28/10867	1.26931e-06	1.12925e-05	7.04916e-06	CDC45/CDK1/RRM2/CDT1/TYMS	5	4.94721
Upregulated.TCD_2vs1	Upregulated	TCD_2vs1	R-HSA-75035	Chk1/Chk2(Cds1) mediated inactivation of Cyclin B:Cdk1 complex	4/76	13/10867	1.5058e-06	1.29499e-05	8.08379e-06	CDK1/CDC25C/CHEK2/CCNB1	4	4.88773
Upregulated.TCD_2vs1	Upregulated	TCD_2vs1	R-HSA-5693532	DNA Double-Strand Break Repair	9/76	167/10867	2.2725e-06	1.89131e-05	1.18062e-05	RMI2/POLQ/XRCC2/RAD51AP1/CHEK2/BRCA2/CCNA2/CLSPN/KPNA2	9	4.72324
Upregulated.TCD_2vs1	Upregulated	TCD_2vs1	R-HSA-69206	G1/S Transition	8/76	131/10867	3.41086e-06	2.75001e-05	1.71665e-05	CDC45/CDK1/RRM2/CDT1/MCM10/CCNA2/CCNB1/TYMS	8	4.56067
Upregulated.TCD_2vs1	Upregulated	TCD_2vs1	R-HSA-6811442	Intra-Golgi and retrograde Golgi-to-ER traffic	9/76	202/10867	1.07644e-05	8.41579e-05	5.25343e-05	KIF18B/KIF4A/KIF23/CENPE/KIFC1/KIF2C/KIF11/KIF20A/KIF15	9	4.07491
Upregulated.TCD_2vs1	Upregulated	TCD_2vs1	R-HSA-179419	APC:Cdc20 mediated degradation of cell cycle proteins prior to satisfation of the cell cycle checkpoint	6/76	74/10867	1.21713e-05	9.23587e-05	5.76536e-05	CDK1/NEK2/UBE2C/BUB1B/CDC20/CCNA2	6	4.03452
Upregulated.TCD_2vs1	Upregulated	TCD_2vs1	R-HSA-6791312	TP53 Regulates Transcription of Cell Cycle Genes	5/76	48/10867	1.9832e-05	0.000132838	8.29222e-05	E2F7/CDK1/CDC25C/CCNA2/CCNB1	5	3.87668
Upregulated.TCD_2vs1	Upregulated	TCD_2vs1	R-HSA-176408	Regulation of APC/C activators between G1/S and early anaphase	6/76	81/10867	2.05142e-05	0.000132838	8.29222e-05	CDK1/UBE2C/BUB1B/CDC20/CCNA2/CCNB1	6	3.87668
Upregulated.TCD_2vs1	Upregulated	TCD_2vs1	R-HSA-174048	APC/C:Cdc20 mediated degradation of Cyclin B	4/76	24/10867	2.11099e-05	0.000132838	8.29222e-05	CDK1/UBE2C/CDC20/CCNB1	4	3.87668
Upregulated.TCD_2vs1	Upregulated	TCD_2vs1	R-HSA-9675136	Diseases of DNA Double-Strand Break Repair	4/76	24/10867	2.11099e-05	0.000132838	8.29222e-05	RMI2/XRCC2/RAD51AP1/BRCA2	4	3.87668
Upregulated.TCD_2vs1	Upregulated	TCD_2vs1	R-HSA-9701193	Defective HDR through Homologous Recombination (HRR) due to PALB2 loss of function	4/76	24/10867	2.11099e-05	0.000132838	8.29222e-05	RMI2/XRCC2/RAD51AP1/BRCA2	4	3.87668
Upregulated.TCD_2vs1	Upregulated	TCD_2vs1	R-HSA-9704331	Defective HDR through Homologous Recombination Repair (HRR) due to PALB2 loss of BRCA1 binding function	4/76	24/10867	2.11099e-05	0.000132838	8.29222e-05	RMI2/XRCC2/RAD51AP1/BRCA2	4	3.87668
Upregulated.TCD_2vs1	Upregulated	TCD_2vs1	R-HSA-9704646	Defective HDR through Homologous Recombination Repair (HRR) due to PALB2 loss of BRCA2/RAD51/RAD51C binding function	4/76	24/10867	2.11099e-05	0.000132838	8.29222e-05	RMI2/XRCC2/RAD51AP1/BRCA2	4	3.87668
Upregulated.TCD_2vs1	Upregulated	TCD_2vs1	R-HSA-2132295	MHC class II antigen presentation	7/76	123/10867	2.29581e-05	0.000141028	8.80349e-05	KIF4A/KIF23/CENPE/KIF2C/KIF11/KIF20A/KIF15	7	3.85069
Upregulated.TCD_2vs1	Upregulated	TCD_2vs1	R-HSA-179409	APC-Cdc20 mediated degradation of Nek2A	4/76	26/10867	2.93869e-05	0.00017037	0.000106351	NEK2/UBE2C/BUB1B/CDC20	4	3.76861
Upregulated.TCD_2vs1	Upregulated	TCD_2vs1	R-HSA-5693554	Resolution of D-loop Structures through Synthesis-Dependent Strand Annealing (SDSA)	4/76	26/10867	2.93869e-05	0.00017037	0.000106351	RMI2/XRCC2/RAD51AP1/BRCA2	4	3.76861
Upregulated.TCD_2vs1	Upregulated	TCD_2vs1	R-HSA-69306	DNA Replication	7/76	128/10867	2.97156e-05	0.00017037	0.000106351	CDC45/UBE2C/CDT1/MCM10/GINS1/CCNA2/GINS2	7	3.76861
Upregulated.TCD_2vs1	Upregulated	TCD_2vs1	R-HSA-1538133	G0 and Early G1	4/76	27/10867	3.43154e-05	0.000192465	0.000120143	CDK1/MYBL2/TOP2A/CCNA2	4	3.71565
Upregulated.TCD_2vs1	Upregulated	TCD_2vs1	R-HSA-5693538	Homology Directed Repair	7/76	138/10867	4.81769e-05	0.00026446	0.000165085	RMI2/POLQ/XRCC2/RAD51AP1/BRCA2/CCNA2/CLSPN	7	3.57764
Upregulated.TCD_2vs1	Upregulated	TCD_2vs1	R-HSA-176974	Unwinding of DNA	3/76	12/10867	6.91184e-05	0.000371511	0.00023191	CDC45/GINS1/GINS2	3	3.43003
Upregulated.TCD_2vs1	Upregulated	TCD_2vs1	R-HSA-5693568	Resolution of D-loop Structures through Holliday Junction Intermediates	4/76	33/10867	7.7508e-05	0.000408104	0.000254753	RMI2/XRCC2/RAD51AP1/BRCA2	4	3.38923
Upregulated.TCD_2vs1	Upregulated	TCD_2vs1	R-HSA-5693537	Resolution of D-Loop Structures	4/76	34/10867	8.73787e-05	0.000442033	0.000275933	RMI2/XRCC2/RAD51AP1/BRCA2	4	3.35454
Upregulated.TCD_2vs1	Upregulated	TCD_2vs1	R-HSA-9675135	Diseases of DNA repair	4/76	34/10867	8.73787e-05	0.000442033	0.000275933	RMI2/XRCC2/RAD51AP1/BRCA2	4	3.35454
Upregulated.TCD_2vs1	Upregulated	TCD_2vs1	R-HSA-73894	DNA Repair	10/76	335/10867	0.000106093	0.000526383	0.000328587	RMI2/POLQ/XRCC2/DTL/RAD51AP1/CHEK2/BRCA2/CCNA2/CLSPN/KPNA2	10	3.2787
Upregulated.TCD_2vs1	Upregulated	TCD_2vs1	R-HSA-162658	Golgi Cisternae Pericentriolar Stack Reorganization	3/76	14/10867	0.000113213	0.00055111	0.000344022	CDK1/CCNB1/CCNB2	3	3.25876
Upregulated.TCD_2vs1	Upregulated	TCD_2vs1	R-HSA-176187	Activation of ATR in response to replication stress	4/76	37/10867	0.000122478	0.000585172	0.000365285	CDC45/CDC25C/MCM10/CLSPN	4	3.23272
Upregulated.TCD_2vs1	Upregulated	TCD_2vs1	R-HSA-69242	S Phase	7/76	162/10867	0.000132555	0.000621802	0.000388151	CDC45/CDCA5/UBE2C/CDT1/GINS1/CCNA2/GINS2	7	3.20635
Upregulated.TCD_2vs1	Upregulated	TCD_2vs1	R-HSA-174184	Cdc20:Phospho-APC/C mediated degradation of Cyclin A	5/76	73/10867	0.000151858	0.00069963	0.000436733	CDK1/UBE2C/BUB1B/CDC20/CCNA2	5	3.15513
Upregulated.TCD_2vs1	Upregulated	TCD_2vs1	R-HSA-1362300	Transcription of E2F targets under negative control by p107 (RBL1) and p130 (RBL2) in complex with HDAC1	3/76	16/10867	0.000172428	0.000780461	0.000487191	CDK1/MYBL2/CCNA2	3	3.10765
Upregulated.TCD_2vs1	Upregulated	TCD_2vs1	R-HSA-69239	Synthesis of DNA	6/76	120/10867	0.00018619	0.000828224	0.000517006	CDC45/UBE2C/CDT1/GINS1/CCNA2/GINS2	6	3.08185
Upregulated.TCD_2vs1	Upregulated	TCD_2vs1	R-HSA-5693579	Homologous DNA Pairing and Strand Exchange	4/76	42/10867	0.000202153	0.000883993	0.000551819	RMI2/XRCC2/RAD51AP1/BRCA2	4	3.05355
Upregulated.TCD_2vs1	Upregulated	TCD_2vs1	R-HSA-6804114	TP53 Regulates Transcription of Genes Involved in G2 Cell Cycle Arrest	3/76	18/10867	0.000248735	0.00106956	0.000667656	CDK1/CDC25C/CCNB1	3	2.9708
Upregulated.TCD_2vs1	Upregulated	TCD_2vs1	R-HSA-2995383	Initiation of Nuclear Envelope (NE) Reformation	3/76	19/10867	0.00029389	0.00124301	0.00077593	CDK1/CCNB1/CCNB2	3	2.90553
Upregulated.TCD_2vs1	Upregulated	TCD_2vs1	R-HSA-5693567	HDR through Homologous Recombination (HRR) or Single Strand Annealing (SSA)	6/76	132/10867	0.000312379	0.0012999	0.000811443	RMI2/XRCC2/RAD51AP1/BRCA2/CCNA2/CLSPN	6	2.88609
Upregulated.TCD_2vs1	Upregulated	TCD_2vs1	R-HSA-176412	Phosphorylation of the APC/C	3/76	20/10867	0.000344018	0.00140883	0.000879444	CDK1/UBE2C/CCNB1	3	2.85114
Upregulated.TCD_2vs1	Upregulated	TCD_2vs1	R-HSA-141405	Inhibition of the proteolytic activity of APC/C required for the onset of anaphase by mitotic spindle checkpoint components	3/76	21/10867	0.000399341	0.00158507	0.000989459	UBE2C/BUB1B/CDC20	3	2.79995
Upregulated.TCD_2vs1	Upregulated	TCD_2vs1	R-HSA-141430	Inactivation of APC/C via direct inhibition of the APC/C complex	3/76	21/10867	0.000399341	0.00158507	0.000989459	UBE2C/BUB1B/CDC20	3	2.79995
Upregulated.TCD_2vs1	Upregulated	TCD_2vs1	R-HSA-69473	G2/M DNA damage checkpoint	5/76	95/10867	0.000519887	0.00203228	0.00126862	RMI2/CDK1/CDC25C/CHEK2/CCNB1	5	2.69202
Upregulated.TCD_2vs1	Upregulated	TCD_2vs1	R-HSA-3700989	Transcriptional Regulation by TP53	9/76	365/10867	0.000963073	0.00370855	0.00231501	BIRC5/E2F7/RMI2/CDK1/CDC25C/TPX2/CHEK2/CCNA2/CCNB1	9	2.4308
Upregulated.TCD_2vs1	Upregulated	TCD_2vs1	R-HSA-5685942	HDR through Homologous Recombination (HRR)	4/76	67/10867	0.00121327	0.00460329	0.00287353	RMI2/XRCC2/RAD51AP1/BRCA2	4	2.33693
Upregulated.TCD_2vs1	Upregulated	TCD_2vs1	R-HSA-69190	DNA strand elongation	3/76	32/10867	0.00140925	0.00526936	0.00328932	CDC45/GINS1/GINS2	3	2.27824
Upregulated.TCD_2vs1	Upregulated	TCD_2vs1	R-HSA-68962	Activation of the pre-replicative complex	3/76	33/10867	0.00154242	0.00568493	0.00354873	CDC45/CDT1/MCM10	3	2.24528
Upregulated.TCD_2vs1	Upregulated	TCD_2vs1	R-HSA-8854518	AURKA Activation by TPX2	4/76	73/10867	0.00166934	0.00606606	0.00378665	CDK1/NEK2/HMMR/TPX2	4	2.21709
Upregulated.TCD_2vs1	Upregulated	TCD_2vs1	R-HSA-3301854	Nuclear Pore Complex (NPC) Disassembly	3/76	35/10867	0.00183184	0.00656408	0.00409753	CDK1/CCNB1/CCNB2	3	2.18283
Upregulated.TCD_2vs1	Upregulated	TCD_2vs1	R-HSA-6804757	Regulation of TP53 Degradation	3/76	36/10867	0.00198838	0.00702743	0.00438677	CDK1/CHEK2/CCNA2	3	2.1532
Upregulated.TCD_2vs1	Upregulated	TCD_2vs1	R-HSA-8852276	The role of GTSE1 in G2/M progression after G2 checkpoint	4/76	77/10867	0.00203235	0.00708576	0.00442318	CDK1/CCNB1/CCNB2/GTSE1	4	2.14961
Upregulated.TCD_2vs1	Upregulated	TCD_2vs1	R-HSA-2465910	MASTL Facilitates Mitotic Progression	2/76	10/10867	0.00209471	0.00720581	0.00449812	CDK1/CCNB1	2	2.14232
Upregulated.TCD_2vs1	Upregulated	TCD_2vs1	R-HSA-6806003	Regulation of TP53 Expression and Degradation	3/76	37/10867	0.00215302	0.00730894	0.0045625	CDK1/CHEK2/CCNA2	3	2.13615
Upregulated.TCD_2vs1	Upregulated	TCD_2vs1	R-HSA-5693616	Presynaptic phase of homologous DNA pairing and strand exchange	3/76	39/10867	0.00250714	0.00840055	0.00524392	RMI2/XRCC2/BRCA2	3	2.07569
Upregulated.TCD_2vs1	Upregulated	TCD_2vs1	R-HSA-2565942	Regulation of PLK1 Activity at G2/M Transition	4/76	88/10867	0.0033055	0.0109336	0.00682512	CDK1/NEK2/CCNB1/CCNB2	4	1.96124
Upregulated.TCD_2vs1	Upregulated	TCD_2vs1	R-HSA-68884	Mitotic Telophase/Cytokinesis	2/76	13/10867	0.00358182	0.0116976	0.00730205	KIF23/KIF20A	2	1.9319
Upregulated.TCD_2vs1	Upregulated	TCD_2vs1	R-HSA-6804756	Regulation of TP53 Activity through Phosphorylation	4/76	92/10867	0.00387856	0.0125083	0.00780815	RMI2/TPX2/CHEK2/CCNA2	4	1.9028
Upregulated.TCD_2vs1	Upregulated	TCD_2vs1	R-HSA-6804116	TP53 Regulates Transcription of Genes Involved in G1 Cell Cycle Arrest	2/76	14/10867	0.00415992	0.0132501	0.0082712	E2F7/CCNA2	2	1.87778
Upregulated.TCD_2vs1	Upregulated	TCD_2vs1	R-HSA-4419969	Depolymerisation of the Nuclear Lamina	2/76	15/10867	0.00477825	0.015034	0.00938475	CDK1/CCNB1	2	1.82293
Upregulated.TCD_2vs1	Upregulated	TCD_2vs1	R-HSA-5633007	Regulation of TP53 Activity	5/76	160/10867	0.00518199	0.0161079	0.0100551	RMI2/CDK1/TPX2/CHEK2/CCNA2	5	1.79296
Upregulated.TCD_2vs1	Upregulated	TCD_2vs1	R-HSA-2980766	Nuclear Envelope Breakdown	3/76	52/10867	0.00568169	0.0174509	0.0108935	CDK1/CCNB1/CCNB2	3	1.75818
Upregulated.TCD_2vs1	Upregulated	TCD_2vs1	R-HSA-3928664	Ephrin signaling	2/76	19/10867	0.00764237	0.0231968	0.0144803	EPHB3/EPHB2	2	1.63457
Upregulated.TCD_2vs1	Upregulated	TCD_2vs1	R-HSA-176407	Conversion from APC/C:Cdc20 to APC/C:Cdh1 in late anaphase	2/76	20/10867	0.0084533	0.0253599	0.0158305	UBE2C/CDC20	2	1.59585
Upregulated.TCD_2vs1	Upregulated	TCD_2vs1	R-HSA-113510	E2F mediated regulation of DNA replication	2/76	22/10867	0.0101852	0.0302043	0.0188546	CDK1/CCNB1	2	1.51993
Upregulated.TCD_2vs1	Upregulated	TCD_2vs1	R-HSA-174154	APC/C:Cdc20 mediated degradation of Securin	3/76	68/10867	0.0118989	0.0348855	0.0217767	UBE2C/CDC20/PTTG1	3	1.45736
Upregulated.TCD_2vs1	Upregulated	TCD_2vs1	R-HSA-9013026	RHOB GTPase cycle	3/76	70/10867	0.0128685	0.0373042	0.0232866	IQGAP3/DEPDC1B/ANLN	3	1.42824
Upregulated.TCD_2vs1	Upregulated	TCD_2vs1	R-HSA-174178	APC/C:Cdh1 mediated degradation of Cdc20 and other APC/C:Cdh1 targeted proteins in late mitosis/early G1	3/76	74/10867	0.01494	0.0414466	0.0258724	UBE2C/CDC20/PTTG1	3	1.38251
Upregulated.TCD_2vs1	Upregulated	TCD_2vs1	R-HSA-606279	Deposition of new CENPA-containing nucleosomes at the centromere	3/76	74/10867	0.01494	0.0414466	0.0258724	CENPI/CENPM/CENPK	3	1.38251
Upregulated.TCD_2vs1	Upregulated	TCD_2vs1	R-HSA-774815	Nucleosome assembly	3/76	74/10867	0.01494	0.0414466	0.0258724	CENPI/CENPM/CENPK	3	1.38251
Upregulated.TCD_2vs1	Upregulated	TCD_2vs1	R-HSA-9013106	RHOC GTPase cycle	3/76	74/10867	0.01494	0.0414466	0.0258724	IQGAP3/DEPDC1B/ANLN	3	1.38251
Upregulated.TCD_2vs1	Upregulated	TCD_2vs1	R-HSA-2995410	Nuclear Envelope (NE) Reassembly	3/76	75/10867	0.0154857	0.0425033	0.026532	CDK1/CCNB1/CCNB2	3	1.37158
Upregulated.TCD_2vs1	Upregulated	TCD_2vs1	R-HSA-73886	Chromosome Maintenance	4/76	141/10867	0.0169592	0.0460577	0.0287508	CENPI/CENPM/CCNA2/CENPK	4	1.3367
Upregulated.TCD_2vs1	Upregulated	TCD_2vs1	R-HSA-499943	Interconversion of nucleotide di- and triphosphates	2/76	30/10867	0.0185022	0.0497248	0.0310399	RRM2/TYMS	2	1.30343
Upregulated.UCD_3vs2	Upregulated	UCD_3vs2	R-HSA-69620	Cell Cycle Checkpoints	29/125	294/10867	1.83099e-19	8.12959e-17	6.36028e-17	PKMYT1/SPC25/CDC45/AURKB/CCNB2/ORC1/BUB1B/MCM10/GTSE1/ZWINT/CENPF/ZWILCH/CCNB1/CDK1/PLK1/CHEK2/KIF2C/CENPK/MAD2L1/CCNA2/BRCA1/MCM4/NUF2/CENPE/BUB1/CENPN/CDC20/UBE2S/CENPU	29	16.0899
Upregulated.UCD_3vs2	Upregulated	UCD_3vs2	R-HSA-2500257	Resolution of Sister Chromatid Cohesion	20/125	126/10867	1.06674e-17	2.36817e-15	1.85276e-15	SPC25/CDCA5/AURKB/CCNB2/BUB1B/ZWINT/CENPF/ZWILCH/CCNB1/CDK1/PLK1/KIF2C/CENPK/MAD2L1/NUF2/CENPE/BUB1/CENPN/CDC20/CENPU	20	14.6256
Upregulated.UCD_3vs2	Upregulated	UCD_3vs2	R-HSA-68877	Mitotic Prometaphase	22/125	204/10867	1.04459e-15	1.546e-13	1.20953e-13	SPC25/CDCA5/AURKB/CCNB2/BUB1B/ZWINT/CENPF/ZWILCH/CCNB1/CDK1/PLK1/KIF2C/CENPK/MAD2L1/NUF2/CENPE/BUB1/CENPN/CDC20/NCAPH/NCAPG/CENPU	22	12.8108
Upregulated.UCD_3vs2	Upregulated	UCD_3vs2	R-HSA-69618	Mitotic Spindle Checkpoint	17/125	113/10867	8.92231e-15	7.9766e-13	6.24059e-13	SPC25/AURKB/BUB1B/ZWINT/CENPF/ZWILCH/PLK1/KIF2C/CENPK/MAD2L1/NUF2/CENPE/BUB1/CENPN/CDC20/UBE2S/CENPU	17	12.0982
Upregulated.UCD_3vs2	Upregulated	UCD_3vs2	R-HSA-141424	Amplification of signal from the kinetochores	16/125	96/10867	1.07792e-14	7.9766e-13	6.24059e-13	SPC25/AURKB/BUB1B/ZWINT/CENPF/ZWILCH/PLK1/KIF2C/CENPK/MAD2L1/NUF2/CENPE/BUB1/CENPN/CDC20/CENPU	16	12.0982
Upregulated.UCD_3vs2	Upregulated	UCD_3vs2	R-HSA-141444	Amplification of signal from unattached kinetochores via a MAD2 inhibitory signal	16/125	96/10867	1.07792e-14	7.9766e-13	6.24059e-13	SPC25/AURKB/BUB1B/ZWINT/CENPF/ZWILCH/PLK1/KIF2C/CENPK/MAD2L1/NUF2/CENPE/BUB1/CENPN/CDC20/CENPU	16	12.0982
Upregulated.UCD_3vs2	Upregulated	UCD_3vs2	R-HSA-68882	Mitotic Anaphase	22/125	236/10867	2.25917e-14	1.36939e-12	1.07136e-12	SPC25/CDCA5/AURKB/CCNB2/BUB1B/ZWINT/CENPF/ZWILCH/CCNB1/CDK1/PLK1/KIF2C/CENPK/MAD2L1/NUF2/NDC1/CENPE/BUB1/CENPN/CDC20/UBE2S/CENPU	22	11.8635
Upregulated.UCD_3vs2	Upregulated	UCD_3vs2	R-HSA-2555396	Mitotic Metaphase and Anaphase	22/125	237/10867	2.46738e-14	1.36939e-12	1.07136e-12	SPC25/CDCA5/AURKB/CCNB2/BUB1B/ZWINT/CENPF/ZWILCH/CCNB1/CDK1/PLK1/KIF2C/CENPK/MAD2L1/NUF2/NDC1/CENPE/BUB1/CENPN/CDC20/UBE2S/CENPU	22	11.8635
Upregulated.UCD_3vs2	Upregulated	UCD_3vs2	R-HSA-9648025	EML4 and NUDC in mitotic spindle formation	16/125	117/10867	2.68137e-13	1.32281e-11	1.03492e-11	SPC25/AURKB/BUB1B/ZWINT/CENPF/ZWILCH/PLK1/KIF2C/CENPK/MAD2L1/NUF2/CENPE/BUB1/CENPN/CDC20/CENPU	16	10.8785
Upregulated.UCD_3vs2	Upregulated	UCD_3vs2	R-HSA-68886	M Phase	26/125	418/10867	1.12909e-12	5.01315e-11	3.92209e-11	SPC25/CDCA5/AURKB/CCNB2/BUB1B/ZWINT/CENPF/ZWILCH/KIF20A/CCNB1/CDK1/PLK1/KIF2C/CENPK/MAD2L1/NUF2/KIF23/NDC1/CENPE/BUB1/CENPN/CDC20/NCAPH/UBE2S/NCAPG/CENPU	26	10.2999
Upregulated.UCD_3vs2	Upregulated	UCD_3vs2	R-HSA-5663220	RHO GTPases Activate Formins	16/125	140/10867	4.56776e-12	1.84371e-10	1.44245e-10	SPC25/AURKB/BUB1B/ZWINT/CENPF/ZWILCH/PLK1/KIF2C/CENPK/MAD2L1/NUF2/CENPE/BUB1/CENPN/CDC20/CENPU	16	9.73431
Upregulated.UCD_3vs2	Upregulated	UCD_3vs2	R-HSA-2467813	Separation of Sister Chromatids	18/125	191/10867	5.32726e-12	1.97109e-10	1.5421e-10	SPC25/CDCA5/AURKB/BUB1B/ZWINT/CENPF/ZWILCH/PLK1/KIF2C/CENPK/MAD2L1/NUF2/CENPE/BUB1/CENPN/CDC20/UBE2S/CENPU	18	9.70529
Upregulated.UCD_3vs2	Upregulated	UCD_3vs2	R-HSA-156711	Polo-like kinase mediated events	7/125	16/10867	2.362e-10	8.06714e-09	6.31142e-09	PKMYT1/CCNB2/MYBL2/CENPF/CCNB1/PLK1/FOXM1	7	8.09328
Upregulated.UCD_3vs2	Upregulated	UCD_3vs2	R-HSA-453279	Mitotic G1 phase and G1/S transition	14/125	149/10867	1.4904e-09	4.7267e-08	3.69799e-08	CDC45/ORC1/RRM2/MYBL2/TYMS/CDT1/MCM10/TOP2A/CCNB1/CDK1/TK1/CCNA2/MCM4/CCND1	14	7.32544
Upregulated.UCD_3vs2	Upregulated	UCD_3vs2	R-HSA-69273	Cyclin A/B1/B2 associated events during G2/M transition	7/125	25/10867	9.10803e-09	2.69598e-07	2.10923e-07	PKMYT1/CCNB2/CCNB1/CDK1/PLK1/CCNA2/FOXM1	7	6.56928
Upregulated.UCD_3vs2	Upregulated	UCD_3vs2	R-HSA-69205	G1/S-Specific Transcription	7/125	28/10867	2.18016e-08	6.04994e-07	4.73324e-07	CDC45/ORC1/RRM2/TYMS/CDT1/CDK1/TK1	7	6.21825
Upregulated.UCD_3vs2	Upregulated	UCD_3vs2	R-HSA-69206	G1/S Transition	12/125	131/10867	3.14226e-08	8.16023e-07	6.38425e-07	CDC45/ORC1/RRM2/TYMS/CDT1/MCM10/CCNB1/CDK1/TK1/CCNA2/MCM4/CCND1	12	6.0883
Upregulated.UCD_3vs2	Upregulated	UCD_3vs2	R-HSA-195258	RHO GTPase Effectors	18/125	327/10867	3.3082e-08	8.16023e-07	6.38425e-07	SPC25/AURKB/IQGAP3/BUB1B/ZWINT/CENPF/ZWILCH/PLK1/KIF2C/CENPK/MAD2L1/NUF2/CENPE/BUB1/CENPN/CDC20/CENPU/PRC1	18	6.0883
Upregulated.UCD_3vs2	Upregulated	UCD_3vs2	R-HSA-2514853	Condensation of Prometaphase Chromosomes	5/125	11/10867	8.1243e-08	1.89852e-06	1.48533e-06	CCNB2/CCNB1/CDK1/NCAPH/NCAPG	5	5.72158
Upregulated.UCD_3vs2	Upregulated	UCD_3vs2	R-HSA-174143	APC/C-mediated degradation of cell cycle proteins	9/125	88/10867	7.01939e-07	1.4841e-05	1.1611e-05	AURKB/BUB1B/CCNB1/CDK1/PLK1/MAD2L1/CCNA2/CDC20/UBE2S	9	4.82854
Upregulated.UCD_3vs2	Upregulated	UCD_3vs2	R-HSA-453276	Regulation of mitotic cell cycle	9/125	88/10867	7.01939e-07	1.4841e-05	1.1611e-05	AURKB/BUB1B/CCNB1/CDK1/PLK1/MAD2L1/CCNA2/CDC20/UBE2S	9	4.82854
Upregulated.UCD_3vs2	Upregulated	UCD_3vs2	R-HSA-69275	G2/M Transition	12/125	196/10867	2.51156e-06	5.06879e-05	3.96562e-05	PKMYT1/CCNB2/MYBL2/GTSE1/CENPF/CCNB1/CDK1/PLK1/CCNA2/HMMR/FOXM1/TPX2	12	4.2951
Upregulated.UCD_3vs2	Upregulated	UCD_3vs2	R-HSA-176814	Activation of APC/C and APC/C:Cdc20 mediated degradation of mitotic proteins	8/125	77/10867	2.65076e-06	5.11711e-05	4.00343e-05	BUB1B/CCNB1/CDK1/PLK1/MAD2L1/CCNA2/CDC20/UBE2S	8	4.29098
Upregulated.UCD_3vs2	Upregulated	UCD_3vs2	R-HSA-453274	Mitotic G2-G2/M phases	12/125	198/10867	2.79238e-06	5.16589e-05	4.0416e-05	PKMYT1/CCNB2/MYBL2/GTSE1/CENPF/CCNB1/CDK1/PLK1/CCNA2/HMMR/FOXM1/TPX2	12	4.28685
Upregulated.UCD_3vs2	Upregulated	UCD_3vs2	R-HSA-69481	G2/M Checkpoints	11/125	168/10867	3.51751e-06	6.2471e-05	4.88749e-05	PKMYT1/CDC45/CCNB2/ORC1/MCM10/GTSE1/CCNB1/CDK1/CHEK2/BRCA1/MCM4	11	4.20432
Upregulated.UCD_3vs2	Upregulated	UCD_3vs2	R-HSA-176408	Regulation of APC/C activators between G1/S and early anaphase	8/125	81/10867	3.89935e-06	6.65889e-05	5.20966e-05	BUB1B/CCNB1/CDK1/PLK1/MAD2L1/CCNA2/CDC20/UBE2S	8	4.1766
Upregulated.UCD_3vs2	Upregulated	UCD_3vs2	R-HSA-162658	Golgi Cisternae Pericentriolar Stack Reorganization	4/125	14/10867	1.52761e-05	0.000251206	0.000196534	CCNB2/CCNB1/CDK1/PLK1	4	3.59997
Upregulated.UCD_3vs2	Upregulated	UCD_3vs2	R-HSA-176409	APC/C:Cdc20 mediated degradation of mitotic proteins	7/125	76/10867	2.54897e-05	0.000404195	0.000316226	BUB1B/CCNB1/CDK1/MAD2L1/CCNA2/CDC20/UBE2S	7	3.39341
Upregulated.UCD_3vs2	Upregulated	UCD_3vs2	R-HSA-68962	Activation of the pre-replicative complex	5/125	33/10867	3.40737e-05	0.00052168	0.000408142	CDC45/ORC1/CDT1/MCM10/MCM4	5	3.2826
Upregulated.UCD_3vs2	Upregulated	UCD_3vs2	R-HSA-983189	Kinesins	6/125	59/10867	5.62067e-05	0.000831859	0.000650815	KIF19/KIF18B/KIF20A/KIF2C/KIF23/CENPE	6	3.07995
Upregulated.UCD_3vs2	Upregulated	UCD_3vs2	R-HSA-176412	Phosphorylation of the APC/C	4/125	20/10867	7.00867e-05	0.00100382	0.000785352	CCNB1/CDK1/PLK1/UBE2S	4	2.99834
Upregulated.UCD_3vs2	Upregulated	UCD_3vs2	R-HSA-141405	Inhibition of the proteolytic activity of APC/C required for the onset of anaphase by mitotic spindle checkpoint components	4/125	21/10867	8.581e-05	0.00115453	0.000903263	BUB1B/MAD2L1/CDC20/UBE2S	4	2.93759
Upregulated.UCD_3vs2	Upregulated	UCD_3vs2	R-HSA-141430	Inactivation of APC/C via direct inhibition of the APC/C complex	4/125	21/10867	8.581e-05	0.00115453	0.000903263	BUB1B/MAD2L1/CDC20/UBE2S	4	2.93759
Upregulated.UCD_3vs2	Upregulated	UCD_3vs2	R-HSA-174048	APC/C:Cdc20 mediated degradation of Cyclin B	4/125	24/10867	0.000148336	0.00193709	0.0015155	CCNB1/CDK1/CDC20/UBE2S	4	2.71285
Upregulated.UCD_3vs2	Upregulated	UCD_3vs2	R-HSA-174184	Cdc20:Phospho-APC/C mediated degradation of Cyclin A	6/125	73/10867	0.000186266	0.00236292	0.00184865	BUB1B/CDK1/MAD2L1/CCNA2/CDC20/UBE2S	6	2.62655
Upregulated.UCD_3vs2	Upregulated	UCD_3vs2	R-HSA-179419	APC:Cdc20 mediated degradation of cell cycle proteins prior to satisfation of the cell cycle checkpoint	6/125	74/10867	0.000200814	0.00246021	0.00192478	BUB1B/CDK1/MAD2L1/CCNA2/CDC20/UBE2S	6	2.60903
Upregulated.UCD_3vs2	Upregulated	UCD_3vs2	R-HSA-179409	APC-Cdc20 mediated degradation of Nek2A	4/125	26/10867	0.000205018	0.00246021	0.00192478	BUB1B/MAD2L1/CDC20/UBE2S	4	2.60903
Upregulated.UCD_3vs2	Upregulated	UCD_3vs2	R-HSA-1538133	G0 and Early G1	4/125	27/10867	0.000238543	0.00278719	0.00218059	MYBL2/TOP2A/CDK1/CCNA2	4	2.55483
Upregulated.UCD_3vs2	Upregulated	UCD_3vs2	R-HSA-2980766	Nuclear Envelope Breakdown	5/125	52/10867	0.000313398	0.00356792	0.0027914	CCNB2/CCNB1/CDK1/PLK1/NDC1	5	2.44758
Upregulated.UCD_3vs2	Upregulated	UCD_3vs2	R-HSA-68884	Mitotic Telophase/Cytokinesis	3/125	13/10867	0.00039061	0.00423002	0.00330941	KIF20A/PLK1/KIF23	3	2.37366
Upregulated.UCD_3vs2	Upregulated	UCD_3vs2	R-HSA-75035	Chk1/Chk2(Cds1) mediated inactivation of Cyclin B:Cdk1 complex	3/125	13/10867	0.00039061	0.00423002	0.00330941	CCNB1/CDK1/CHEK2	3	2.37366
Upregulated.UCD_3vs2	Upregulated	UCD_3vs2	R-HSA-69242	S Phase	8/125	162/10867	0.000551387	0.00582895	0.00456034	CDC45/CDCA5/ORC1/CDT1/CCNA2/MCM4/CCND1/UBE2S	8	2.23441
Upregulated.UCD_3vs2	Upregulated	UCD_3vs2	R-HSA-3301854	Nuclear Pore Complex (NPC) Disassembly	4/125	35/10867	0.000662898	0.00679502	0.00531616	CCNB2/CCNB1/CDK1/NDC1	4	2.16781
Upregulated.UCD_3vs2	Upregulated	UCD_3vs2	R-HSA-69306	DNA Replication	7/125	128/10867	0.00067338	0.00679502	0.00531616	CDC45/ORC1/CDT1/MCM10/CCNA2/MCM4/UBE2S	7	2.16781
Upregulated.UCD_3vs2	Upregulated	UCD_3vs2	R-HSA-1362300	Transcription of E2F targets under negative control by p107 (RBL1) and p130 (RBL2) in complex with HDAC1	3/125	16/10867	0.000745773	0.00735829	0.00575684	MYBL2/CDK1/CCNA2	3	2.13322
Upregulated.UCD_3vs2	Upregulated	UCD_3vs2	R-HSA-176187	Activation of ATR in response to replication stress	4/125	37/10867	0.000821464	0.00792892	0.00620328	CDC45/ORC1/MCM10/MCM4	4	2.10079
Upregulated.UCD_3vs2	Upregulated	UCD_3vs2	R-HSA-6811434	COPI-dependent Golgi-to-ER retrograde traffic	6/125	99/10867	0.000961876	0.00908666	0.00710905	KIF19/KIF18B/KIF20A/KIF2C/KIF23/CENPE	6	2.0416
Upregulated.UCD_3vs2	Upregulated	UCD_3vs2	R-HSA-186712	Regulation of beta-cell development	4/125	41/10867	0.00121576	0.0111741	0.0087422	NEUROG3/RFX6/INSM1/PAX6	4	1.95179
Upregulated.UCD_3vs2	Upregulated	UCD_3vs2	R-HSA-2995383	Initiation of Nuclear Envelope (NE) Reformation	3/125	19/10867	0.00125835	0.0111741	0.0087422	CCNB2/CCNB1/CDK1	3	1.95179
Upregulated.UCD_3vs2	Upregulated	UCD_3vs2	R-HSA-3928664	Ephrin signaling	3/125	19/10867	0.00125835	0.0111741	0.0087422	EPHB3/EPHB4/EPHB2	3	1.95179
Upregulated.UCD_3vs2	Upregulated	UCD_3vs2	R-HSA-8852276	The role of GTSE1 in G2/M progression after G2 checkpoint	5/125	77/10867	0.00189598	0.0165062	0.0129138	CCNB2/GTSE1/CCNB1/CDK1/PLK1	5	1.78235
Upregulated.UCD_3vs2	Upregulated	UCD_3vs2	R-HSA-113510	E2F mediated regulation of DNA replication	3/125	22/10867	0.00195017	0.0166514	0.0130274	ORC1/CCNB1/CDK1	3	1.77855
Upregulated.UCD_3vs2	Upregulated	UCD_3vs2	R-HSA-6791312	TP53 Regulates Transcription of Cell Cycle Genes	4/125	48/10867	0.00219583	0.0183953	0.0143918	E2F8/CCNB1/CDK1/CCNA2	4	1.73529
Upregulated.UCD_3vs2	Upregulated	UCD_3vs2	R-HSA-9675136	Diseases of DNA Double-Strand Break Repair	3/125	24/10867	0.00252051	0.0196334	0.0153604	XRCC2/RAD51/BRCA1	3	1.707
Upregulated.UCD_3vs2	Upregulated	UCD_3vs2	R-HSA-9701193	Defective HDR through Homologous Recombination (HRR) due to PALB2 loss of function	3/125	24/10867	0.00252051	0.0196334	0.0153604	XRCC2/RAD51/BRCA1	3	1.707
Upregulated.UCD_3vs2	Upregulated	UCD_3vs2	R-HSA-9704331	Defective HDR through Homologous Recombination Repair (HRR) due to PALB2 loss of BRCA1 binding function	3/125	24/10867	0.00252051	0.0196334	0.0153604	XRCC2/RAD51/BRCA1	3	1.707
Upregulated.UCD_3vs2	Upregulated	UCD_3vs2	R-HSA-9704646	Defective HDR through Homologous Recombination Repair (HRR) due to PALB2 loss of BRCA2/RAD51/RAD51C binding function	3/125	24/10867	0.00252051	0.0196334	0.0153604	XRCC2/RAD51/BRCA1	3	1.707
Upregulated.UCD_3vs2	Upregulated	UCD_3vs2	R-HSA-69239	Synthesis of DNA	6/125	120/10867	0.00257933	0.0197452	0.0154479	CDC45/ORC1/CDT1/CCNA2/MCM4/UBE2S	6	1.70454
Upregulated.UCD_3vs2	Upregulated	UCD_3vs2	R-HSA-69002	DNA Replication Pre-Initiation	5/125	85/10867	0.00292662	0.0220241	0.0172308	CDC45/ORC1/CDT1/MCM10/MCM4	5	1.6571
Upregulated.UCD_3vs2	Upregulated	UCD_3vs2	R-HSA-5693554	Resolution of D-loop Structures through Synthesis-Dependent Strand Annealing (SDSA)	3/125	26/10867	0.00318408	0.0234831	0.0183723	XRCC2/RAD51/BRCA1	3	1.62924
Upregulated.UCD_3vs2	Upregulated	UCD_3vs2	R-HSA-983231	Factors involved in megakaryocyte development and platelet production	7/125	168/10867	0.00322629	0.0234831	0.0183723	KIF19/MYB/KIF18B/KIF20A/KIF2C/KIF23/CENPE	7	1.62924
Upregulated.UCD_3vs2	Upregulated	UCD_3vs2	R-HSA-69052	Switching of origins to a post-replicative state	5/125	91/10867	0.00392907	0.0281372	0.0220135	ORC1/CDT1/CCNA2/MCM4/UBE2S	5	1.55072
Upregulated.UCD_3vs2	Upregulated	UCD_3vs2	R-HSA-6804756	Regulation of TP53 Activity through Phosphorylation	5/125	92/10867	0.00411733	0.0290174	0.0227021	AURKB/CHEK2/CCNA2/BRCA1/TPX2	5	1.53734
Upregulated.UCD_3vs2	Upregulated	UCD_3vs2	R-HSA-8856688	Golgi-to-ER retrograde transport	6/125	133/10867	0.00429188	0.0297749	0.0232947	KIF19/KIF18B/KIF20A/KIF2C/KIF23/CENPE	6	1.52615
Upregulated.UCD_3vs2	Upregulated	UCD_3vs2	R-HSA-2465910	MASTL Facilitates Mitotic Progression	2/125	10/10867	0.00556065	0.0379835	0.0297168	CCNB1/CDK1	2	1.4204
Upregulated.UCD_3vs2	Upregulated	UCD_3vs2	R-HSA-5693568	Resolution of D-loop Structures through Holliday Junction Intermediates	3/125	33/10867	0.00630252	0.0423988	0.0331712	XRCC2/RAD51/BRCA1	3	1.37265
Upregulated.UCD_3vs2	Upregulated	UCD_3vs2	R-HSA-5693537	Resolution of D-Loop Structures	3/125	34/10867	0.00685511	0.0447599	0.0350184	XRCC2/RAD51/BRCA1	3	1.34911
Upregulated.UCD_3vs2	Upregulated	UCD_3vs2	R-HSA-9675135	Diseases of DNA repair	3/125	34/10867	0.00685511	0.0447599	0.0350184	XRCC2/RAD51/BRCA1	3	1.34911
Upregulated.UCD_3vs2	Upregulated	UCD_3vs2	R-HSA-8953750	Transcriptional Regulation by E2F6	3/125	35/10867	0.00743564	0.0478467	0.0374334	RRM2/RAD51/BRCA1	3	1.32015
Upregulated.UCD_3vs2	Upregulated	UCD_3vs2	R-HSA-1475029	Reversible hydration of carbon dioxide	2/125	12/10867	0.00803391	0.0496072	0.0388107	CA12/CA9	2	1.30446
Upregulated.UCD_3vs2	Upregulated	UCD_3vs2	R-HSA-176974	Unwinding of DNA	2/125	12/10867	0.00803391	0.0496072	0.0388107	CDC45/MCM4	2	1.30446
Upregulated.UCD_3vs2	Upregulated	UCD_3vs2	R-HSA-6804757	Regulation of TP53 Degradation	3/125	36/10867	0.0080444	0.0496072	0.0388107	CDK1/CHEK2/CCNA2	3	1.30446
