## Supplementary Table 8 for "Gene expression and eQTL analysis reflect the heterogeneity in the inflammatory status of the duodenal epithelial lining in coeliac disease"

### Sheet: cell_counts
	Epithelial_cells	Immune_Cells
CON1	13.0122	86.9878
CON2	9.10308	90.8969
CON3	16.8201	83.1799
CON4	17.2868	82.7132
CON5	39.0352	60.9648
CON6	64.3745	35.6255
CON7	24.9711	75.0289
CON8	36.3687	63.6313
CON9	28.8938	71.1062
CON10	22.7149	77.2851
CON11	47.157	52.843
CON12	47.7292	52.2708
CON13	51.6102	48.3898
CON14	44.8188	55.1812
CON15	15.2	84.8
CON16	22.8932	77.1068
CON17	8.70378	91.2962
CON18	10.1954	89.8046
CON19	10.6667	89.3333
CON20	25.1341	74.8659
CON21	26.2616	73.7384
CON22	17.6757	82.3243
CON23	40.0166	59.9834
CON24	37.3127	62.6873
CON25	31.5264	68.4736
UCD1	85.7481	14.2519
TCD2	28.9118	71.0882
TCD3	12.1899	87.8101
TCD4	94.9317	5.06831
TCD7	92.6928	7.30717
TCD8	94.8268	5.17317
TCD9	85.5054	14.4946
TCD10	85.7143	14.2857
TCD11	91.7579	8.24211
TCD12	96.6261	3.37387
TCD13	91.6348	8.3652
TCD14	90.4136	9.58637
TCD15	88.219	11.781
TCD16	88.5612	11.4388
TCD18	79.7897	20.2103
TCD19	35.2377	64.7623
TCD20	81.4449	18.5551
UCD4	61.3847	38.6153
TCD21	13.1115	86.8885
UCD5	50.1796	49.8204
UCD6	30.6238	69.3762
TCD22	9.28538	90.7146
TCD23	47.642	52.358
TCD24	39.6213	60.3787
TCD25	83.6558	16.3442
UCD7	14.9504	85.0496
UCD8	10.144	89.856
UCD9	69.1073	30.8927
UCD10	10.9812	89.0188
UCD11	18.8251	81.1749
UCD12	91.5388	8.46122
UCD14	87.9589	12.0411
UCD15	94.0476	5.95238
UCD16	79.2271	20.7729
TCD26	93.8816	6.11836
TCD27	77.4608	22.5392
UCD17	92.3965	7.60346
UCD18	85.3113	14.6887
UCD19	90.0179	9.98209
UCD21	49.3355	50.6645
UCD22	36.9772	63.0228
UCD23	77.9201	22.0799
UCD24	23.9949	76.0051
UCD25	20.3621	79.6379
UCD26	17.4568	82.5432
UCD27	44.1176	55.8824
UCD28	30.5082	69.4918
UCD29	67.8317	32.1683
